# Computational design of DNA binding domain-retained fusion proteins and virtual screening against FDA-approved drugs

**DOI:** 10.1101/2023.05.05.539610

**Authors:** Himansu Kumar, Pora Kim

## Abstract

Even though the transcription factors (TFs) are not regarded as good drug targets, mutated or dysregulated TFs can be a unique class of drug targets. Specifically, the TF fusion protein, which is the translated structural variants including TFs may affect downstream to promote tumorigenesis. To date, we lack the fusion protein sequence information and 3D structure information in identifying the potential drugs of fusion proteins. In this study, we predicted the 3D structures of 732 transcription factor fusion proteins (TFFPs). For the top five most frequent TFFPs, we performed the virtual screening across the FDA-approved drugs. Our study will provide an initial platform to develop novel therapeutic targets in the transcription factor fusion proteins.
