## Supplemental Table 2 for "Computational design of DNA binding domain-retained fusion proteins and virtual screening against FDA-approved drugs"

### Sheet: Sheet1
Supplementary Table S2. Statistics of the TF and target genes in TF fusion genes.													EWSR1	FLI1
	5'-gene	3'-gene	target	CGC	TSGene	Kinase	IUPHAR	Epifactor					HMGA2	CCNB1IP1
5'-TF	RUNX1	RUNX1T1	ALOX12	1	0	0	0	0	0				MYB	NFIB
5'-TF	RUNX1	RUNX1T1	BAALC	1	0	0	0	0	0				CD74	NRG1
5'-TF	RUNX1	RUNX1T1	BPI	1	0	0	0	0	0				EWSR1	ATF1
5'-TF	RUNX1	RUNX1T1	CCL3	1	0	0	0	0	0				ETV6	NTRK3
5'-TF	RUNX1	RUNX1T1	CCND2	1	0	0	0	0	0				SS18	SSX4
5'-TF	RUNX1	RUNX1T1	CD34	1	0	0	0	0	0				ASPSCR1	TFE3
5'-TF	RUNX1	RUNX1T1	CD6	1	0	0	0	0	0				MEF2D	DAZAP1
5'-TF	RUNX1	RUNX1T1	CSF1	1	0	0	0	0	0				NCOA4	RET
5'-TF	RUNX1	RUNX1T1	CSF1R	1	0	0	0	0	0				KLK2	ETV1
5'-TF	RUNX1	RUNX1T1	CSF2	1	0	0	0	0	0				ACIN1	NUTM1
5'-TF	RUNX1	RUNX1T1	ELANE	1	0	0	0	0	0				YY1	EWSR1
5'-TF	RUNX1	RUNX1T1	FHL2	1	0	0	0	0	0				EWSR1	SP3
5'-TF	RUNX1	RUNX1T1	GP1BA	1	0	0	0	0	0				EML4	ALK
5'-TF	RUNX1	RUNX1T1	IL2	1	0	0	0	0	0				PPARG	PAX8
5'-TF	RUNX1	RUNX1T1	IL3	1	0	0	0	0	0				HMGA2	NFIB
5'-TF	RUNX1	RUNX1T1	ITGA2B	1	0	0	0	0	0				CCDC6	RET
5'-TF	RUNX1	RUNX1T1	ITGB2	1	0	0	0	0	0				TFE3	ASPSCR1
5'-TF	RUNX1	RUNX1T1	JUN	1	0	0	0	0	0				PCM1	JAK2
5'-TF	RUNX1	RUNX1T1	KLF4	1	0	0	0	0	0				SLC34A2	ROS1
5'-TF	RUNX1	RUNX1T1	KLK3	1	0	0	0	0	0				NPM1	RARA
5'-TF	RUNX1	RUNX1T1	LGALS3	1	0	0	0	0	0				PRCC	TFE3
5'-TF	RUNX1	RUNX1T1	MAD2L1	1	0	0	0	0	0				NUP107	LGR5
5'-TF	RUNX1	RUNX1T1	MECOM	1	0	0	0	0	0				ETV6	JAK2
5'-TF	RUNX1	RUNX1T1	MIR27A	1	0	0	0	0	0				PRKAR1A	RET
5'-TF	RUNX1	RUNX1T1	MPL	1	0	0	0	0	0				TRIM27	RET
5'-TF	RUNX1	RUNX1T1	MPO	1	0	0	0	0	0				FGFR1	ZNF703
5'-TF	RUNX1	RUNX1T1	MYH10	1	0	0	0	0	0				HACL1	RAF1
5'-TF	RUNX1	RUNX1T1	MYL9	1	0	0	0	0	0				BRD9	NUTM1
5'-TF	RUNX1	RUNX1T1	NCAM1	1	0	0	0	0	0				PCM1	RET
5'-TF	RUNX1	RUNX1T1	NF1	1	0	0	0	0	0				HOOK3	RET
5'-TF	RUNX1	RUNX1T1	NFKB1	1	0	0	0	0	0				JAK2	PAX5
5'-TF	RUNX1	RUNX1T1	PF4	1	0	0	0	0	0				COL1A1	PDGFB
5'-TF	RUNX1	RUNX1T1	PIK3CD	1	0	0	0	0	0				SLC26A6	PRKAR2A
5'-TF	RUNX1	RUNX1T1	PRKCQ	1	0	0	0	0	0				SEC31A	JAK2
5'-TF	RUNX1	RUNX1T1	RELA	1	0	0	0	0	0				SEC31A	ALK
5'-TF	RUNX1	RUNX1T1	SLC22A4	1	0	0	0	0	0				ARFIP1	FHDC1
5'-TF	RUNX1	RUNX1T1	SPI1	1	0	0	0	0	0				RET	TRIM33
5'-TF	RUNX1	RUNX1T1	SYMPK	1	0	0	0	0	0				RET	GOLGA5
5'-TF	RUNX1	RUNX1T1	TIMP1	1	0	0	0	0	0				ERC1	RET
5'-TF	RUNX1	RUNX1T1	VEGFA	1	0	0	0	0	0				TRIM24	RET
5'-TF	HMGA2	WIF1	CDH1	1	1	0	0	0	0				SFPQ	TFE3
5'-TF	HMGA2	WIF1	COL11A2	1	1	0	0	0	0				KIF5B	RET
5'-TF	HMGA2	WIF1	IGF2BP2	1	1	0	0	0	0				CEP89	BRAF
5'-TF	HMGA2	WIF1	POU1F1	1	1	0	0	0	0				CLTC	TFEB
5'-TF	HMGA2	WIF1	SNAI1	1	1	0	0	0	0				ESRP1	RAF1
5'-TF	MYB	NFIB	ANPEP	1	0	0	0	0	1				RET	NCOA4
5'-TF	MYB	NFIB	BCL2	1	0	0	0	0	1				BCR	ABL1
5'-TF	MYB	NFIB	CCNA1	1	0	0	0	0	1				CLTC	TFE3
5'-TF	MYB	NFIB	CD34	1	0	0	0	0	1				KMT2A	GPHN
5'-TF	MYB	NFIB	CD4	1	0	0	0	0	1				KMT2A	MLLT1
5'-TF	MYB	NFIB	CDO1	1	0	0	0	0	1				KMT2A	ARHGAP26
5'-TF	MYB	NFIB	CEBPA	1	0	0	0	0	1				KMT2A	PRRC1
5'-TF	MYB	NFIB	CLEC4G	1	0	0	0	0	1				HMGA1	LAMA4
5'-TF	MYB	NFIB	COL1A1	1	0	0	0	0	1				NUP214	ABL1
5'-TF	MYB	NFIB	COL1A2	1	0	0	0	0	1				AFF1	KMT2A
5'-TF	MYB	NFIB	CSF3R	1	0	0	0	0	1				EPS15	KMT2A
5'-TF	MYB	NFIB	CTSG	1	0	0	0	0	1				DAB2IP	KMT2A
5'-TF	MYB	NFIB	DHRS2	1	0	0	0	0	1				MLLT3	KMT2A
5'-TF	MYB	NFIB	ELANE	1	0	0	0	0	1				BRAF	AKAP9
5'-TF	MYB	NFIB	ERBB2	1	0	0	0	0	1
5'-TF	MYB	NFIB	GATA3	1	0	0	0	0	1
5'-TF	MYB	NFIB	GSTM1	1	0	0	0	0	1
5'-TF	MYB	NFIB	HRH1	1	0	0	0	0	1
5'-TF	MYB	NFIB	ICAM1	1	0	0	0	0	1
5'-TF	MYB	NFIB	IL15	1	0	0	0	0	1
5'-TF	MYB	NFIB	IL7	1	0	0	0	0	1
5'-TF	MYB	NFIB	KLF1	1	0	0	0	0	1
5'-TF	MYB	NFIB	LCK	1	0	0	0	0	1
5'-TF	MYB	NFIB	LMO2	1	0	0	0	0	1
5'-TF	MYB	NFIB	MAT2A	1	0	0	0	0	1
5'-TF	MYB	NFIB	MYB	1	0	0	0	0	1
5'-TF	MYB	NFIB	MYC	1	0	0	0	0	1
5'-TF	MYB	NFIB	MZF1	1	0	0	0	0	1
5'-TF	MYB	NFIB	NMU	1	0	0	0	0	1
5'-TF	MYB	NFIB	NR3C1	1	0	0	0	0	1
5'-TF	MYB	NFIB	PDCD4	1	0	0	0	0	1
5'-TF	MYB	NFIB	RAG2	1	0	0	0	0	1
5'-TF	MYB	NFIB	SIM2	1	0	0	0	0	1
5'-TF	MYB	NFIB	SP3	1	0	0	0	0	1
5'-TF	MYB	NFIB	TK1	1	0	0	0	0	1
5'-TF	MYB	NFIB	WAS	1	0	0	0	0	1
5'-TF	MYB	NFIB	WT1	1	0	0	0	0	1
5'-TF	HMGA2	RAD51B	CDH1	1	0	0	0	0	0
5'-TF	HMGA2	RAD51B	COL11A2	1	0	0	0	0	0
5'-TF	HMGA2	RAD51B	IGF2BP2	1	0	0	0	0	0
5'-TF	HMGA2	RAD51B	POU1F1	1	0	0	0	0	0
5'-TF	HMGA2	RAD51B	SNAI1	1	0	0	0	0	0
5'-TF	ETV6	NTRK3	BBC3	1	1	1	1	0	1
5'-TF	ETV6	NTRK3	CDKN1A	1	1	1	1	0	1
5'-TF	ETV6	NTRK3	GAS2	1	1	1	1	0	1
5'-TF	ETV6	NTRK3	IGFBP5	1	1	1	1	0	1
5'-TF	ETV6	NTRK3	MAD2L1	1	1	1	1	0	1
5'-TF	PPARG	PAX8	ABCG2	1	0	0	0	0	1
5'-TF	PPARG	PAX8	ACAT1	1	0	0	0	0	1
5'-TF	PPARG	PAX8	ADIPOQ	1	0	0	0	0	1
5'-TF	PPARG	PAX8	AGER	1	0	0	0	0	1
5'-TF	PPARG	PAX8	ANGPTL4	1	0	0	0	0	1
5'-TF	PPARG	PAX8	APOB	1	0	0	0	0	1
5'-TF	PPARG	PAX8	APOBR	1	0	0	0	0	1
5'-TF	PPARG	PAX8	ATP2A2	1	0	0	0	0	1
5'-TF	PPARG	PAX8	BAD	1	0	0	0	0	1
5'-TF	PPARG	PAX8	BCL2	1	0	0	0	0	1
5'-TF	PPARG	PAX8	BCL2L1	1	0	0	0	0	1
5'-TF	PPARG	PAX8	BRS3	1	0	0	0	0	1
5'-TF	PPARG	PAX8	CAT	1	0	0	0	0	1
5'-TF	PPARG	PAX8	CAV1	1	0	0	0	0	1
5'-TF	PPARG	PAX8	CCND1	1	0	0	0	0	1
5'-TF	PPARG	PAX8	CCNE1	1	0	0	0	0	1
5'-TF	PPARG	PAX8	CD36	1	0	0	0	0	1
5'-TF	PPARG	PAX8	CD83	1	0	0	0	0	1
5'-TF	PPARG	PAX8	CDKN1A	1	0	0	0	0	1
5'-TF	PPARG	PAX8	CEBPA	1	0	0	0	0	1
5'-TF	PPARG	PAX8	CFLAR	1	0	0	0	0	1
5'-TF	PPARG	PAX8	CIITA	1	0	0	0	0	1
5'-TF	PPARG	PAX8	CLDN2	1	0	0	0	0	1
5'-TF	PPARG	PAX8	CPT1B	1	0	0	0	0	1
5'-TF	PPARG	PAX8	CSF1	1	0	0	0	0	1
5'-TF	PPARG	PAX8	DBI	1	0	0	0	0	1
5'-TF	PPARG	PAX8	DEFB103A	1	0	0	0	0	1
5'-TF	PPARG	PAX8	EGFR	1	0	0	0	0	1
5'-TF	PPARG	PAX8	ERO1A	1	0	0	0	0	1
5'-TF	PPARG	PAX8	ERP44	1	0	0	0	0	1
5'-TF	PPARG	PAX8	FABP4	1	0	0	0	0	1
5'-TF	PPARG	PAX8	FASLG	1	0	0	0	0	1
5'-TF	PPARG	PAX8	FGF1	1	0	0	0	0	1
5'-TF	PPARG	PAX8	GDF15	1	0	0	0	0	1
5'-TF	PPARG	PAX8	GK	1	0	0	0	0	1
5'-TF	PPARG	PAX8	HMOX1	1	0	0	0	0	1
5'-TF	PPARG	PAX8	ICAM1	1	0	0	0	0	1
5'-TF	PPARG	PAX8	JAG1	1	0	0	0	0	1
5'-TF	PPARG	PAX8	KLF4	1	0	0	0	0	1
5'-TF	PPARG	PAX8	LIPE	1	0	0	0	0	1
5'-TF	PPARG	PAX8	MMP1	1	0	0	0	0	1
5'-TF	PPARG	PAX8	MMP9	1	0	0	0	0	1
5'-TF	PPARG	PAX8	MYC	1	0	0	0	0	1
5'-TF	PPARG	PAX8	NOTCH4	1	0	0	0	0	1
5'-TF	PPARG	PAX8	NR1H3	1	0	0	0	0	1
5'-TF	PPARG	PAX8	PDK2	1	0	0	0	0	1
5'-TF	PPARG	PAX8	PLIN2	1	0	0	0	0	1
5'-TF	PPARG	PAX8	POU2F1	1	0	0	0	0	1
5'-TF	PPARG	PAX8	PTEN	1	0	0	0	0	1
5'-TF	PPARG	PAX8	PTGS2	1	0	0	0	0	1
5'-TF	PPARG	PAX8	RARB	1	0	0	0	0	1
5'-TF	PPARG	PAX8	REN	1	0	0	0	0	1
5'-TF	PPARG	PAX8	RETN	1	0	0	0	0	1
5'-TF	PPARG	PAX8	SAT1	1	0	0	0	0	1
5'-TF	PPARG	PAX8	SERPINE1	1	0	0	0	0	1
5'-TF	PPARG	PAX8	SLC2A4	1	0	0	0	0	1
5'-TF	PPARG	PAX8	SLC5A5	1	0	0	0	0	1
5'-TF	PPARG	PAX8	SLC9A1	1	0	0	0	0	1
5'-TF	PPARG	PAX8	SOCS7	1	0	0	0	0	1
5'-TF	PPARG	PAX8	TG	1	0	0	0	0	1
5'-TF	PPARG	PAX8	TNFRSF11B	1	0	0	0	0	1
5'-TF	PPARG	PAX8	TP53	1	0	0	0	0	1
5'-TF	PPARG	PAX8	TSHR	1	0	0	0	0	1
5'-TF	PPARG	PAX8	TXNIP	1	0	0	0	0	1
5'-TF	PPARG	PAX8	UGT1A9	1	0	0	0	0	1
5'-TF	PPARG	PAX8	VLDLR	1	0	0	0	0	1
5'-TF	ETV6	ABL1	BBC3	1	0	1	1	0	0
5'-TF	ETV6	ABL1	CDKN1A	1	0	1	1	0	0
5'-TF	ETV6	ABL1	GAS2	1	0	1	1	0	0
5'-TF	ETV6	ABL1	IGFBP5	1	0	1	1	0	0
5'-TF	ETV6	ABL1	MAD2L1	1	0	1	1	0	0
5'-TF	PAX3	NCOA1	BCL2L1	1	0	0	1	1	0
5'-TF	PAX3	NCOA1	CXCR4	1	0	0	1	1	0
5'-TF	PAX3	NCOA1	DPYSL2	1	0	0	1	1	0
5'-TF	PAX3	NCOA1	MET	1	0	0	1	1	0
5'-TF	PAX3	NCOA1	MITF	1	0	0	1	1	0
5'-TF	PAX3	NCOA1	SHH	1	0	0	1	1	0
5'-TF	HMGA2	LPP	CDH1	1	0	0	0	0	0
5'-TF	HMGA2	LPP	COL11A2	1	0	0	0	0	0
5'-TF	HMGA2	LPP	IGF2BP2	1	0	0	0	0	0
5'-TF	HMGA2	LPP	POU1F1	1	0	0	0	0	0
5'-TF	HMGA2	LPP	SNAI1	1	0	0	0	0	0
5'-TF	TCF3	PBX1	AICDA	1	0	0	0	0	0
5'-TF	TCF3	PBX1	BBC3	1	0	0	0	0	0
5'-TF	TCF3	PBX1	BTS1	1	0	0	0	0	0
5'-TF	TCF3	PBX1	CD4	1	0	0	0	0	0
5'-TF	TCF3	PBX1	CDH1	1	0	0	0	0	0
5'-TF	TCF3	PBX1	CDK6	1	0	0	0	0	0
5'-TF	TCF3	PBX1	CDKN1A	1	0	0	0	0	0
5'-TF	TCF3	PBX1	CR2	1	0	0	0	0	0
5'-TF	TCF3	PBX1	EXO1	1	0	0	0	0	0
5'-TF	TCF3	PBX1	IL5RA	1	0	0	0	0	0
5'-TF	TCF3	PBX1	INS	1	0	0	0	0	0
5'-TF	TCF3	PBX1	MYC	1	0	0	0	0	0
5'-TF	TCF3	PBX1	POU5F1	1	0	0	0	0	0
5'-TF	TCF3	PBX1	RAG1	1	0	0	0	0	0
5'-TF	PAX3	FOXO1	BCL2L1	1	1	0	0	1	0
5'-TF	PAX3	FOXO1	CXCR4	1	1	0	0	1	0
5'-TF	PAX3	FOXO1	DPYSL2	1	1	0	0	1	0
5'-TF	PAX3	FOXO1	MET	1	1	0	0	1	0
5'-TF	PAX3	FOXO1	MITF	1	1	0	0	1	0
5'-TF	PAX3	FOXO1	SHH	1	1	0	0	1	0
5'-TF	MEF2D	DAZAP1	ATF3	0	0	0	0	0	1
5'-TF	MEF2D	DAZAP1	ATM	0	0	0	0	0	1
5'-TF	MEF2D	DAZAP1	CD14	0	0	0	0	0	1
5'-TF	MEF2D	DAZAP1	HDAC7	0	0	0	0	0	1
5'-TF	MEF2D	DAZAP1	JUN	0	0	0	0	0	1
5'-TF	MEF2D	DAZAP1	SOST	0	0	0	0	0	1
5'-TF	PAX5	ETV6	BAX	1	1	0	0	0	0
5'-TF	PAX5	ETV6	BCL2	1	1	0	0	0	0
5'-TF	PAX5	ETV6	BLK	1	1	0	0	0	0
5'-TF	PAX5	ETV6	CCND1	1	1	0	0	0	0
5'-TF	PAX5	ETV6	CD19	1	1	0	0	0	0
5'-TF	PAX5	ETV6	CD79A	1	1	0	0	0	0
5'-TF	PAX5	ETV6	CDKN1A	1	1	0	0	0	0
5'-TF	PAX5	ETV6	FCER2	1	1	0	0	0	0
5'-TF	PAX5	ETV6	FHL2	1	1	0	0	0	0
5'-TF	PAX5	ETV6	LEF1	1	1	0	0	0	0
5'-TF	PAX5	ETV6	MET	1	1	0	0	0	0
5'-TF	PAX5	ETV6	MMP1	1	1	0	0	0	0
5'-TF	PAX5	ETV6	MYCN	1	1	0	0	0	0
5'-TF	PAX5	ETV6	PRDM1	1	1	0	0	0	0
5'-TF	PAX5	ETV6	PRKCE	1	1	0	0	0	0
5'-TF	PAX5	ETV6	RAG2	1	1	0	0	0	0
5'-TF	PAX5	ETV6	RB1	1	1	0	0	0	0
5'-TF	PAX5	ETV6	TERT	1	1	0	0	0	0
5'-TF	PAX5	ETV6	TIMP1	1	1	0	0	0	0
5'-TF	PAX5	ETV6	TP53	1	1	0	0	0	0
5'-TF	PAX5	ETV6	XBP1	1	1	0	0	0	0
5'-TF	ERG	EWSR1	ADAMTS1	1	0	0	0	0	0
5'-TF	ERG	EWSR1	CDH5	1	0	0	0	0	0
5'-TF	ERG	EWSR1	CRISP3	1	0	0	0	0	0
5'-TF	ERG	EWSR1	CXCL8	1	0	0	0	0	0
5'-TF	ERG	EWSR1	CXCR4	1	0	0	0	0	0
5'-TF	ERG	EWSR1	ENG	1	0	0	0	0	0
5'-TF	ERG	EWSR1	EPB41L3	1	0	0	0	0	0
5'-TF	ERG	EWSR1	EPB41L4B	1	0	0	0	0	0
5'-TF	ERG	EWSR1	ERG	1	0	0	0	0	0
5'-TF	ERG	EWSR1	FGF2	1	0	0	0	0	0
5'-TF	ERG	EWSR1	HIST1H4L	1	0	0	0	0	0
5'-TF	ERG	EWSR1	HMOX1	1	0	0	0	0	0
5'-TF	ERG	EWSR1	HPGD	1	0	0	0	0	0
5'-TF	ERG	EWSR1	ICAM1	1	0	0	0	0	0
5'-TF	ERG	EWSR1	ICAM2	1	0	0	0	0	0
5'-TF	ERG	EWSR1	ILK	1	0	0	0	0	0
5'-TF	ERG	EWSR1	KCNN2	1	0	0	0	0	0
5'-TF	ERG	EWSR1	PIM1	1	0	0	0	0	0
5'-TF	ERG	EWSR1	SOX4	1	0	0	0	0	0
5'-TF	ERG	EWSR1	SPP1	1	0	0	0	0	0
5'-TF	ERG	EWSR1	TDRD1	1	0	0	0	0	0
5'-TF	ERG	EWSR1	TFF3	1	0	0	0	0	0
5'-TF	ERG	EWSR1	TMPRSS2	1	0	0	0	0	0
5'-TF	ERG	EWSR1	VIM	1	0	0	0	0	0
5'-TF	ERG	EWSR1	VWF	1	0	0	0	0	0
5'-TF	ERG	EWSR1	WNT11	1	0	0	0	0	0
5'-TF	ERG	EWSR1	ZEB1	1	0	0	0	0	0
5'-TF	RUNX1	USP42	ALOX12	0	0	0	0	0	0
5'-TF	RUNX1	USP42	BAALC	0	0	0	0	0	0
5'-TF	RUNX1	USP42	BPI	0	0	0	0	0	0
5'-TF	RUNX1	USP42	CCL3	0	0	0	0	0	0
5'-TF	RUNX1	USP42	CCND2	0	0	0	0	0	0
5'-TF	RUNX1	USP42	CD34	0	0	0	0	0	0
5'-TF	RUNX1	USP42	CD6	0	0	0	0	0	0
5'-TF	RUNX1	USP42	CSF1	0	0	0	0	0	0
5'-TF	RUNX1	USP42	CSF1R	0	0	0	0	0	0
5'-TF	RUNX1	USP42	CSF2	0	0	0	0	0	0
5'-TF	RUNX1	USP42	ELANE	0	0	0	0	0	0
5'-TF	RUNX1	USP42	FHL2	0	0	0	0	0	0
5'-TF	RUNX1	USP42	GP1BA	0	0	0	0	0	0
5'-TF	RUNX1	USP42	IL2	0	0	0	0	0	0
5'-TF	RUNX1	USP42	IL3	0	0	0	0	0	0
5'-TF	RUNX1	USP42	ITGA2B	0	0	0	0	0	0
5'-TF	RUNX1	USP42	ITGB2	0	0	0	0	0	0
5'-TF	RUNX1	USP42	JUN	0	0	0	0	0	0
5'-TF	RUNX1	USP42	KLF4	0	0	0	0	0	0
5'-TF	RUNX1	USP42	KLK3	0	0	0	0	0	0
5'-TF	RUNX1	USP42	LGALS3	0	0	0	0	0	0
5'-TF	RUNX1	USP42	MAD2L1	0	0	0	0	0	0
5'-TF	RUNX1	USP42	MECOM	0	0	0	0	0	0
5'-TF	RUNX1	USP42	MIR27A	0	0	0	0	0	0
5'-TF	RUNX1	USP42	MPL	0	0	0	0	0	0
5'-TF	RUNX1	USP42	MPO	0	0	0	0	0	0
5'-TF	RUNX1	USP42	MYH10	0	0	0	0	0	0
5'-TF	RUNX1	USP42	MYL9	0	0	0	0	0	0
5'-TF	RUNX1	USP42	NCAM1	0	0	0	0	0	0
5'-TF	RUNX1	USP42	NF1	0	0	0	0	0	0
5'-TF	RUNX1	USP42	NFKB1	0	0	0	0	0	0
5'-TF	RUNX1	USP42	PF4	0	0	0	0	0	0
5'-TF	RUNX1	USP42	PIK3CD	0	0	0	0	0	0
5'-TF	RUNX1	USP42	PRKCQ	0	0	0	0	0	0
5'-TF	RUNX1	USP42	RELA	0	0	0	0	0	0
5'-TF	RUNX1	USP42	SLC22A4	0	0	0	0	0	0
5'-TF	RUNX1	USP42	SPI1	0	0	0	0	0	0
5'-TF	RUNX1	USP42	SYMPK	0	0	0	0	0	0
5'-TF	RUNX1	USP42	TIMP1	0	0	0	0	0	0
5'-TF	RUNX1	USP42	VEGFA	0	0	0	0	0	0
5'-TF	ETV6	ABL2	BBC3	1	0	1	1	0	0
5'-TF	ETV6	ABL2	CDKN1A	1	0	1	1	0	0
5'-TF	ETV6	ABL2	GAS2	1	0	1	1	0	0
5'-TF	ETV6	ABL2	IGFBP5	1	0	1	1	0	0
5'-TF	ETV6	ABL2	MAD2L1	1	0	1	1	0	0
5'-TF	HMGA1	LAMA4	BRCA1	0	0	0	0	0	1
5'-TF	HMGA1	LAMA4	CD44	0	0	0	0	0	1
5'-TF	HMGA1	LAMA4	CDC25A	0	0	0	0	0	1
5'-TF	HMGA1	LAMA4	CDH1	0	0	0	0	0	1
5'-TF	HMGA1	LAMA4	CRYAB	0	0	0	0	0	1
5'-TF	HMGA1	LAMA4	CXCL1	0	0	0	0	0	1
5'-TF	HMGA1	LAMA4	IL1B	0	0	0	0	0	1
5'-TF	HMGA1	LAMA4	INSR	0	0	0	0	0	1
5'-TF	HMGA1	LAMA4	KL	0	0	0	0	0	1
5'-TF	HMGA1	LAMA4	POU1F1	0	0	0	0	0	1
5'-TF	HMGA1	LAMA4	PTGS2	0	0	0	0	0	1
5'-TF	HMGA1	LAMA4	RAG2	0	0	0	0	0	1
5'-TF	HMGA1	LAMA4	SLC2A3	0	0	0	0	0	1
5'-TF	HMGA1	LAMA4	SP1	0	0	0	0	0	1
5'-TF	HMGA1	LAMA4	TP53	0	0	0	0	0	1
5'-TF	HMGA1	LAMA4	TWIST1	0	0	0	0	0	1
5'-TF	HMGA1	LAMA4	XPA	0	0	0	0	0	1
5'-TF	ETV6	ITPR2	BBC3	0	0	0	1	0	0
5'-TF	ETV6	ITPR2	CDKN1A	0	0	0	1	0	0
5'-TF	ETV6	ITPR2	GAS2	0	0	0	1	0	0
5'-TF	ETV6	ITPR2	IGFBP5	0	0	0	1	0	0
5'-TF	ETV6	ITPR2	MAD2L1	0	0	0	1	0	0
5'-TF	PAX5	KANK1	BAX	0	1	0	0	0	0
5'-TF	PAX5	KANK1	BCL2	0	1	0	0	0	0
5'-TF	PAX5	KANK1	BLK	0	1	0	0	0	0
5'-TF	PAX5	KANK1	CCND1	0	1	0	0	0	0
5'-TF	PAX5	KANK1	CD19	0	1	0	0	0	0
5'-TF	PAX5	KANK1	CD79A	0	1	0	0	0	0
5'-TF	PAX5	KANK1	CDKN1A	0	1	0	0	0	0
5'-TF	PAX5	KANK1	FCER2	0	1	0	0	0	0
5'-TF	PAX5	KANK1	FHL2	0	1	0	0	0	0
5'-TF	PAX5	KANK1	LEF1	0	1	0	0	0	0
5'-TF	PAX5	KANK1	MET	0	1	0	0	0	0
5'-TF	PAX5	KANK1	MMP1	0	1	0	0	0	0
5'-TF	PAX5	KANK1	MYCN	0	1	0	0	0	0
5'-TF	PAX5	KANK1	PRDM1	0	1	0	0	0	0
5'-TF	PAX5	KANK1	PRKCE	0	1	0	0	0	0
5'-TF	PAX5	KANK1	RAG2	0	1	0	0	0	0
5'-TF	PAX5	KANK1	RB1	0	1	0	0	0	0
5'-TF	PAX5	KANK1	TERT	0	1	0	0	0	0
5'-TF	PAX5	KANK1	TIMP1	0	1	0	0	0	0
5'-TF	PAX5	KANK1	TP53	0	1	0	0	0	0
5'-TF	PAX5	KANK1	XBP1	0	1	0	0	0	0
5'-TF	YY1	EWSR1	ACTC1	1	0	0	0	0	1
5'-TF	YY1	EWSR1	ADORA2A	1	0	0	0	0	1
5'-TF	YY1	EWSR1	APC	1	0	0	0	0	1
5'-TF	YY1	EWSR1	APH1A	1	0	0	0	0	1
5'-TF	YY1	EWSR1	ATP2C1	1	0	0	0	0	1
5'-TF	YY1	EWSR1	BDKRB1	1	0	0	0	0	1
5'-TF	YY1	EWSR1	BRCA1	1	0	0	0	0	1
5'-TF	YY1	EWSR1	CBX5	1	0	0	0	0	1
5'-TF	YY1	EWSR1	CCL13	1	0	0	0	0	1
5'-TF	YY1	EWSR1	CCR5	1	0	0	0	0	1
5'-TF	YY1	EWSR1	CETP	1	0	0	0	0	1
5'-TF	YY1	EWSR1	CFTR	1	0	0	0	0	1
5'-TF	YY1	EWSR1	COL1A2	1	0	0	0	0	1
5'-TF	YY1	EWSR1	COX6A1	1	0	0	0	0	1
5'-TF	YY1	EWSR1	COX7C	1	0	0	0	0	1
5'-TF	YY1	EWSR1	CREBBP	1	0	0	0	0	1
5'-TF	YY1	EWSR1	CTCF	1	0	0	0	0	1
5'-TF	YY1	EWSR1	CXCR4	1	0	0	0	0	1
5'-TF	YY1	EWSR1	CYP3A5	1	0	0	0	0	1
5'-TF	YY1	EWSR1	DBH	1	0	0	0	0	1
5'-TF	YY1	EWSR1	DEK	1	0	0	0	0	1
5'-TF	YY1	EWSR1	DNAJB4	1	0	0	0	0	1
5'-TF	YY1	EWSR1	EGFR	1	0	0	0	0	1
5'-TF	YY1	EWSR1	EPAS1	1	0	0	0	0	1
5'-TF	YY1	EWSR1	ERBB2	1	0	0	0	0	1
5'-TF	YY1	EWSR1	ERCC5	1	0	0	0	0	1
5'-TF	YY1	EWSR1	FAS	1	0	0	0	0	1
5'-TF	YY1	EWSR1	FCER1A	1	0	0	0	0	1
5'-TF	YY1	EWSR1	FCGR2B	1	0	0	0	0	1
5'-TF	YY1	EWSR1	FCGR3B	1	0	0	0	0	1
5'-TF	YY1	EWSR1	FDPS	1	0	0	0	0	1
5'-TF	YY1	EWSR1	FMO3	1	0	0	0	0	1
5'-TF	YY1	EWSR1	GBP1	1	0	0	0	0	1
5'-TF	YY1	EWSR1	GDAP1	1	0	0	0	0	1
5'-TF	YY1	EWSR1	GNAS	1	0	0	0	0	1
5'-TF	YY1	EWSR1	HAS2	1	0	0	0	0	1
5'-TF	YY1	EWSR1	HBE1	1	0	0	0	0	1
5'-TF	YY1	EWSR1	HCFC1	1	0	0	0	0	1
5'-TF	YY1	EWSR1	HDAC1	1	0	0	0	0	1
5'-TF	YY1	EWSR1	HDAC2	1	0	0	0	0	1
5'-TF	YY1	EWSR1	HDAC3	1	0	0	0	0	1
5'-TF	YY1	EWSR1	HIF1A	1	0	0	0	0	1
5'-TF	YY1	EWSR1	HLA-DRA	1	0	0	0	0	1
5'-TF	YY1	EWSR1	HOXB13	1	0	0	0	0	1
5'-TF	YY1	EWSR1	HOXB7	1	0	0	0	0	1
5'-TF	YY1	EWSR1	HSD3B2	1	0	0	0	0	1
5'-TF	YY1	EWSR1	HSPA5	1	0	0	0	0	1
5'-TF	YY1	EWSR1	IFNB1	1	0	0	0	0	1
5'-TF	YY1	EWSR1	IFNG	1	0	0	0	0	1
5'-TF	YY1	EWSR1	IL1B	1	0	0	0	0	1
5'-TF	YY1	EWSR1	IL4	1	0	0	0	0	1
5'-TF	YY1	EWSR1	IL5	1	0	0	0	0	1
5'-TF	YY1	EWSR1	INO80	1	0	0	0	0	1
5'-TF	YY1	EWSR1	IRF7	1	0	0	0	0	1
5'-TF	YY1	EWSR1	IVL	1	0	0	0	0	1
5'-TF	YY1	EWSR1	KIR3DL1	1	0	0	0	0	1
5'-TF	YY1	EWSR1	LDLR	1	0	0	0	0	1
5'-TF	YY1	EWSR1	LRIG2	1	0	0	0	0	1
5'-TF	YY1	EWSR1	LSS	1	0	0	0	0	1
5'-TF	YY1	EWSR1	MUC4	1	0	0	0	0	1
5'-TF	YY1	EWSR1	MYC	1	0	0	0	0	1
5'-TF	YY1	EWSR1	NF1	1	0	0	0	0	1
5'-TF	YY1	EWSR1	NOS2	1	0	0	0	0	1
5'-TF	YY1	EWSR1	NR3C1	1	0	0	0	0	1
5'-TF	YY1	EWSR1	OPRM1	1	0	0	0	0	1
5'-TF	YY1	EWSR1	PARP1	1	0	0	0	0	1
5'-TF	YY1	EWSR1	PCNA	1	0	0	0	0	1
5'-TF	YY1	EWSR1	PDIA6	1	0	0	0	0	1
5'-TF	YY1	EWSR1	PEG3	1	0	0	0	0	1
5'-TF	YY1	EWSR1	POSTN	1	0	0	0	0	1
5'-TF	YY1	EWSR1	PRDM2	1	0	0	0	0	1
5'-TF	YY1	EWSR1	SAP30	1	0	0	0	0	1
5'-TF	YY1	EWSR1	SLC26A3	1	0	0	0	0	1
5'-TF	YY1	EWSR1	SMAD7	1	0	0	0	0	1
5'-TF	YY1	EWSR1	SNRPN	1	0	0	0	0	1
5'-TF	YY1	EWSR1	STAR	1	0	0	0	0	1
5'-TF	YY1	EWSR1	SURF1	1	0	0	0	0	1
5'-TF	YY1	EWSR1	SURF2	1	0	0	0	0	1
5'-TF	YY1	EWSR1	TDO2	1	0	0	0	0	1
5'-TF	YY1	EWSR1	TF	1	0	0	0	0	1
5'-TF	YY1	EWSR1	TFAP2A	1	0	0	0	0	1
5'-TF	YY1	EWSR1	TFRC	1	0	0	0	0	1
5'-TF	YY1	EWSR1	TNFRSF10B	1	0	0	0	0	1
5'-TF	YY1	EWSR1	TOP3A	1	0	0	0	0	1
5'-TF	YY1	EWSR1	TP53	1	0	0	0	0	1
5'-TF	YY1	EWSR1	TP73	1	0	0	0	0	1
5'-TF	YY1	EWSR1	TSIX	1	0	0	0	0	1
5'-TF	YY1	EWSR1	VEGFB	1	0	0	0	0	1
5'-TF	YY1	EWSR1	VWF	1	0	0	0	0	1
5'-TF	YY1	EWSR1	WDFY4	1	0	0	0	0	1
5'-TF	YY1	EWSR1	ZNF175	1	0	0	0	0	1
5'-TF	TCF3	EPAS1	AICDA	1	1	0	1	0	0
5'-TF	TCF3	EPAS1	BBC3	1	1	0	1	0	0
5'-TF	TCF3	EPAS1	BTS1	1	1	0	1	0	0
5'-TF	TCF3	EPAS1	CD4	1	1	0	1	0	0
5'-TF	TCF3	EPAS1	CDH1	1	1	0	1	0	0
5'-TF	TCF3	EPAS1	CDK6	1	1	0	1	0	0
5'-TF	TCF3	EPAS1	CDKN1A	1	1	0	1	0	0
5'-TF	TCF3	EPAS1	CR2	1	1	0	1	0	0
5'-TF	TCF3	EPAS1	EXO1	1	1	0	1	0	0
5'-TF	TCF3	EPAS1	IL5RA	1	1	0	1	0	0
5'-TF	TCF3	EPAS1	INS	1	1	0	1	0	0
5'-TF	TCF3	EPAS1	MYC	1	1	0	1	0	0
5'-TF	TCF3	EPAS1	POU5F1	1	1	0	1	0	0
5'-TF	TCF3	EPAS1	RAG1	1	1	0	1	0	0
5'-TF	PAX3	NCOA2	BCL2L1	1	0	0	1	1	0
5'-TF	PAX3	NCOA2	CXCR4	1	0	0	1	1	0
5'-TF	PAX3	NCOA2	DPYSL2	1	0	0	1	1	0
5'-TF	PAX3	NCOA2	MET	1	0	0	1	1	0
5'-TF	PAX3	NCOA2	MITF	1	0	0	1	1	0
5'-TF	PAX3	NCOA2	SHH	1	0	0	1	1	0
5'-TF	HEY1	NCOA2	ACTA2	1	0	0	1	1	0
5'-TF	HEY1	NCOA2	BMP2	1	0	0	1	1	0
5'-TF	HEY1	NCOA2	GATA4	1	0	0	1	1	0
5'-TF	HEY1	NCOA2	GATA6	1	0	0	1	1	0
5'-TF	HEY1	NCOA2	KDR	1	0	0	1	1	0
5'-TF	HEY1	NCOA2	OCLN	1	0	0	1	1	0
5'-TF	HEY1	NCOA2	PROX1	1	0	0	1	1	0
5'-TF	HMGA2	NFIB	CDH1	1	0	0	0	0	1
5'-TF	HMGA2	NFIB	COL11A2	1	0	0	0	0	1
5'-TF	HMGA2	NFIB	IGF2BP2	1	0	0	0	0	1
5'-TF	HMGA2	NFIB	POU1F1	1	0	0	0	0	1
5'-TF	HMGA2	NFIB	SNAI1	1	0	0	0	0	1
5'-TF	HMGA2	CCNB1IP1	CDH1	1	0	0	0	0	1
5'-TF	HMGA2	CCNB1IP1	COL11A2	1	0	0	0	0	1
5'-TF	HMGA2	CCNB1IP1	IGF2BP2	1	0	0	0	0	1
5'-TF	HMGA2	CCNB1IP1	POU1F1	1	0	0	0	0	1
5'-TF	HMGA2	CCNB1IP1	SNAI1	1	0	0	0	0	1
5'-TF	PAX5	JAK2	BAX	1	0	1	1	1	0
5'-TF	PAX5	JAK2	BCL2	1	0	1	1	1	0
5'-TF	PAX5	JAK2	BLK	1	0	1	1	1	0
5'-TF	PAX5	JAK2	CCND1	1	0	1	1	1	0
5'-TF	PAX5	JAK2	CD19	1	0	1	1	1	0
5'-TF	PAX5	JAK2	CD79A	1	0	1	1	1	0
5'-TF	PAX5	JAK2	CDKN1A	1	0	1	1	1	0
5'-TF	PAX5	JAK2	FCER2	1	0	1	1	1	0
5'-TF	PAX5	JAK2	FHL2	1	0	1	1	1	0
5'-TF	PAX5	JAK2	LEF1	1	0	1	1	1	0
5'-TF	PAX5	JAK2	MET	1	0	1	1	1	0
5'-TF	PAX5	JAK2	MMP1	1	0	1	1	1	0
5'-TF	PAX5	JAK2	MYCN	1	0	1	1	1	0
5'-TF	PAX5	JAK2	PRDM1	1	0	1	1	1	0
5'-TF	PAX5	JAK2	PRKCE	1	0	1	1	1	0
5'-TF	PAX5	JAK2	RAG2	1	0	1	1	1	0
5'-TF	PAX5	JAK2	RB1	1	0	1	1	1	0
5'-TF	PAX5	JAK2	TERT	1	0	1	1	1	0
5'-TF	PAX5	JAK2	TIMP1	1	0	1	1	1	0
5'-TF	PAX5	JAK2	TP53	1	0	1	1	1	0
5'-TF	PAX5	JAK2	XBP1	1	0	1	1	1	0
5'-TF	NFATC2	EWSR1	CD3G	1	0	0	0	0	0
5'-TF	NFATC2	EWSR1	EGR3	1	0	0	0	0	0
5'-TF	NFATC2	EWSR1	ENPP2	1	0	0	0	0	0
5'-TF	NFATC2	EWSR1	FOXP3	1	0	0	0	0	0
5'-TF	NFATC2	EWSR1	IFNG	1	0	0	0	0	0
5'-TF	NFATC2	EWSR1	MDM2	1	0	0	0	0	0
5'-TF	NFATC2	EWSR1	TERT	1	0	0	0	0	0
5'-TF	ETV6	SYK	BBC3	1	1	1	1	0	0
5'-TF	ETV6	SYK	CDKN1A	1	1	1	1	0	0
5'-TF	ETV6	SYK	GAS2	1	1	1	1	0	0
5'-TF	ETV6	SYK	IGFBP5	1	1	1	1	0	0
5'-TF	ETV6	SYK	MAD2L1	1	1	1	1	0	0
5'-TF	ETV6	JAK2	BBC3	1	0	1	1	1	1
5'-TF	ETV6	JAK2	CDKN1A	1	0	1	1	1	1
5'-TF	ETV6	JAK2	GAS2	1	0	1	1	1	1
5'-TF	ETV6	JAK2	IGFBP5	1	0	1	1	1	1
5'-TF	ETV6	JAK2	MAD2L1	1	0	1	1	1	1
5'-TF	ETV6	PDGFRB	BBC3	1	0	1	1	0	0
5'-TF	ETV6	PDGFRB	CDKN1A	1	0	1	1	0	0
5'-TF	ETV6	PDGFRB	GAS2	1	0	1	1	0	0
5'-TF	ETV6	PDGFRB	IGFBP5	1	0	1	1	0	0
5'-TF	ETV6	PDGFRB	MAD2L1	1	0	1	1	0	0
5'-TF	HMGA2	ALDH2	CDH1	1	0	0	1	0	0
5'-TF	HMGA2	ALDH2	COL11A2	1	0	0	1	0	0
5'-TF	HMGA2	ALDH2	IGF2BP2	1	0	0	1	0	0
5'-TF	HMGA2	ALDH2	POU1F1	1	0	0	1	0	0
5'-TF	HMGA2	ALDH2	SNAI1	1	0	0	1	0	0
3'-TF	TMPRSS2	ERG	ADAMTS1	1	0	0	1	0	0
3'-TF	TMPRSS2	ERG	CDH5	1	0	0	1	0	0
3'-TF	TMPRSS2	ERG	CRISP3	1	0	0	1	0	0
3'-TF	TMPRSS2	ERG	CXCL8	1	0	0	1	0	0
3'-TF	TMPRSS2	ERG	CXCR4	1	0	0	1	0	0
3'-TF	TMPRSS2	ERG	ENG	1	0	0	1	0	0
3'-TF	TMPRSS2	ERG	EPB41L3	1	0	0	1	0	0
3'-TF	TMPRSS2	ERG	EPB41L4B	1	0	0	1	0	0
3'-TF	TMPRSS2	ERG	ERG	1	0	0	1	0	0
3'-TF	TMPRSS2	ERG	FGF2	1	0	0	1	0	0
3'-TF	TMPRSS2	ERG	HIST1H4L	1	0	0	1	0	0
3'-TF	TMPRSS2	ERG	HMOX1	1	0	0	1	0	0
3'-TF	TMPRSS2	ERG	HPGD	1	0	0	1	0	0
3'-TF	TMPRSS2	ERG	ICAM1	1	0	0	1	0	0
3'-TF	TMPRSS2	ERG	ICAM2	1	0	0	1	0	0
3'-TF	TMPRSS2	ERG	ILK	1	0	0	1	0	0
3'-TF	TMPRSS2	ERG	KCNN2	1	0	0	1	0	0
3'-TF	TMPRSS2	ERG	PIM1	1	0	0	1	0	0
3'-TF	TMPRSS2	ERG	SOX4	1	0	0	1	0	0
3'-TF	TMPRSS2	ERG	SPP1	1	0	0	1	0	0
3'-TF	TMPRSS2	ERG	TDRD1	1	0	0	1	0	0
3'-TF	TMPRSS2	ERG	TFF3	1	0	0	1	0	0
3'-TF	TMPRSS2	ERG	TMPRSS2	1	0	0	1	0	0
3'-TF	TMPRSS2	ERG	VIM	1	0	0	1	0	0
3'-TF	TMPRSS2	ERG	VWF	1	0	0	1	0	0
3'-TF	TMPRSS2	ERG	WNT11	1	0	0	1	0	0
3'-TF	TMPRSS2	ERG	ZEB1	1	0	0	1	0	0
3'-TF	EWSR1	FLI1	CCK	1	0	0	0	0	1
3'-TF	EWSR1	FLI1	COL1A2	1	0	0	0	0	1
3'-TF	EWSR1	FLI1	CTGF	1	0	0	0	0	1
3'-TF	EWSR1	FLI1	EP300	1	0	0	0	0	1
3'-TF	EWSR1	FLI1	ERG	1	0	0	0	0	1
3'-TF	EWSR1	FLI1	EYA3	1	0	0	0	0	1
3'-TF	EWSR1	FLI1	FLI1	1	0	0	0	0	1
3'-TF	EWSR1	FLI1	FOXM1	1	0	0	0	0	1
3'-TF	EWSR1	FLI1	GATA1	1	0	0	0	0	1
3'-TF	EWSR1	FLI1	GP6	1	0	0	0	0	1
3'-TF	EWSR1	FLI1	GP9	1	0	0	0	0	1
3'-TF	EWSR1	FLI1	HDAC1	1	0	0	0	0	1
3'-TF	EWSR1	FLI1	HMOX1	1	0	0	0	0	1
3'-TF	EWSR1	FLI1	ID2	1	0	0	0	0	1
3'-TF	EWSR1	FLI1	IGFBP3	1	0	0	0	0	1
3'-TF	EWSR1	FLI1	IL10	1	0	0	0	0	1
3'-TF	EWSR1	FLI1	ITGA2B	1	0	0	0	0	1
3'-TF	EWSR1	FLI1	MIR708	1	0	0	0	0	1
3'-TF	EWSR1	FLI1	MMP1	1	0	0	0	0	1
3'-TF	EWSR1	FLI1	MPL	1	0	0	0	0	1
3'-TF	EWSR1	FLI1	PF4	1	0	0	0	0	1
3'-TF	EWSR1	FLI1	PHLDA1	1	0	0	0	0	1
3'-TF	EWSR1	FLI1	TERT	1	0	0	0	0	1
3'-TF	EWSR1	FLI1	TGFBR2	1	0	0	0	0	1
3'-TF	PML	RARA	ABCC3	1	1	0	0	0	0
3'-TF	PML	RARA	ANXA8	1	1	0	0	0	0
3'-TF	PML	RARA	CCNA1	1	1	0	0	0	0
3'-TF	PML	RARA	CDKN1A	1	1	0	0	0	0
3'-TF	PML	RARA	CRABP1	1	1	0	0	0	0
3'-TF	PML	RARA	CRH	1	1	0	0	0	0
3'-TF	PML	RARA	CXCR5	1	1	0	0	0	0
3'-TF	PML	RARA	CYP1A1	1	1	0	0	0	0
3'-TF	PML	RARA	ETS1	1	1	0	0	0	0
3'-TF	PML	RARA	FGFBP1	1	1	0	0	0	0
3'-TF	PML	RARA	GNRH2	1	1	0	0	0	0
3'-TF	PML	RARA	HCK	1	1	0	0	0	0
3'-TF	PML	RARA	HNF4A	1	1	0	0	0	0
3'-TF	PML	RARA	HSD17B2	1	1	0	0	0	0
3'-TF	PML	RARA	ICAM1	1	1	0	0	0	0
3'-TF	PML	RARA	MACROD1	1	1	0	0	0	0
3'-TF	PML	RARA	MAOB	1	1	0	0	0	0
3'-TF	PML	RARA	MUC5AC	1	1	0	0	0	0
3'-TF	PML	RARA	NR1I3	1	1	0	0	0	0
3'-TF	PML	RARA	PLAU	1	1	0	0	0	0
3'-TF	PML	RARA	PRKCA	1	1	0	0	0	0
3'-TF	PML	RARA	RARB	1	1	0	0	0	0
3'-TF	PML	RARA	RPTOR	1	1	0	0	0	0
3'-TF	PML	RARA	SCD	1	1	0	0	0	0
3'-TF	PML	RARA	SFTPB	1	1	0	0	0	0
3'-TF	PML	RARA	THBD	1	1	0	0	0	0
3'-TF	TMPRSS2	ETV5	ICAM1	1	0	0	1	0	0
3'-TF	TMPRSS2	ETV5	MMP2	1	0	0	1	0	0
3'-TF	NDRG1	ERG	ADAMTS1	1	1	0	0	0	0
3'-TF	NDRG1	ERG	CDH5	1	1	0	0	0	0
3'-TF	NDRG1	ERG	CRISP3	1	1	0	0	0	0
3'-TF	NDRG1	ERG	CXCL8	1	1	0	0	0	0
3'-TF	NDRG1	ERG	CXCR4	1	1	0	0	0	0
3'-TF	NDRG1	ERG	ENG	1	1	0	0	0	0
3'-TF	NDRG1	ERG	EPB41L3	1	1	0	0	0	0
3'-TF	NDRG1	ERG	EPB41L4B	1	1	0	0	0	0
3'-TF	NDRG1	ERG	ERG	1	1	0	0	0	0
3'-TF	NDRG1	ERG	FGF2	1	1	0	0	0	0
3'-TF	NDRG1	ERG	HIST1H4L	1	1	0	0	0	0
3'-TF	NDRG1	ERG	HMOX1	1	1	0	0	0	0
3'-TF	NDRG1	ERG	HPGD	1	1	0	0	0	0
3'-TF	NDRG1	ERG	ICAM1	1	1	0	0	0	0
3'-TF	NDRG1	ERG	ICAM2	1	1	0	0	0	0
3'-TF	NDRG1	ERG	ILK	1	1	0	0	0	0
3'-TF	NDRG1	ERG	KCNN2	1	1	0	0	0	0
3'-TF	NDRG1	ERG	PIM1	1	1	0	0	0	0
3'-TF	NDRG1	ERG	SOX4	1	1	0	0	0	0
3'-TF	NDRG1	ERG	SPP1	1	1	0	0	0	0
3'-TF	NDRG1	ERG	TDRD1	1	1	0	0	0	0
3'-TF	NDRG1	ERG	TFF3	1	1	0	0	0	0
3'-TF	NDRG1	ERG	TMPRSS2	1	1	0	0	0	0
3'-TF	NDRG1	ERG	VIM	1	1	0	0	0	0
3'-TF	NDRG1	ERG	VWF	1	1	0	0	0	0
3'-TF	NDRG1	ERG	WNT11	1	1	0	0	0	0
3'-TF	NDRG1	ERG	ZEB1	1	1	0	0	0	0
3'-TF	EWSR1	ATF1	BCL2	1	0	0	0	0	1
3'-TF	EWSR1	ATF1	CCNA1	1	0	0	0	0	1
3'-TF	EWSR1	ATF1	CFTR	1	0	0	0	0	1
3'-TF	EWSR1	ATF1	CGA	1	0	0	0	0	1
3'-TF	EWSR1	ATF1	CYP11B1	1	0	0	0	0	1
3'-TF	EWSR1	ATF1	CYP11B2	1	0	0	0	0	1
3'-TF	EWSR1	ATF1	ERBB2	1	0	0	0	0	1
3'-TF	EWSR1	ATF1	FLT1	1	0	0	0	0	1
3'-TF	EWSR1	ATF1	FTH1	1	0	0	0	0	1
3'-TF	EWSR1	ATF1	GABPA	1	0	0	0	0	1
3'-TF	EWSR1	ATF1	IL10	1	0	0	0	0	1
3'-TF	EWSR1	ATF1	LDHA	1	0	0	0	0	1
3'-TF	EWSR1	ATF1	MAP1LC3B	1	0	0	0	0	1
3'-TF	EWSR1	ATF1	MITF	1	0	0	0	0	1
3'-TF	EWSR1	ATF1	MUC2	1	0	0	0	0	1
3'-TF	EWSR1	ATF1	NTS	1	0	0	0	0	1
3'-TF	EWSR1	ATF1	PCSK1	1	0	0	0	0	1
3'-TF	EWSR1	ATF1	PLAUR	1	0	0	0	0	1
3'-TF	EWSR1	ATF1	SLC20A1	1	0	0	0	0	1
3'-TF	EWSR1	ATF1	SLC22A8	1	0	0	0	0	1
3'-TF	EWSR1	ATF1	TGFB2	1	0	0	0	0	1
3'-TF	EWSR1	ATF1	TH	1	0	0	0	0	1
3'-TF	EWSR1	ATF1	TOP2A	1	0	0	0	0	1
3'-TF	EWSR1	ATF1	USP7	1	0	0	0	0	1
3'-TF	FUS	ERG	ADAMTS1	1	1	0	0	0	0
3'-TF	FUS	ERG	CDH5	1	1	0	0	0	0
3'-TF	FUS	ERG	CRISP3	1	1	0	0	0	0
3'-TF	FUS	ERG	CXCL8	1	1	0	0	0	0
3'-TF	FUS	ERG	CXCR4	1	1	0	0	0	0
3'-TF	FUS	ERG	ENG	1	1	0	0	0	0
3'-TF	FUS	ERG	EPB41L3	1	1	0	0	0	0
3'-TF	FUS	ERG	EPB41L4B	1	1	0	0	0	0
3'-TF	FUS	ERG	ERG	1	1	0	0	0	0
3'-TF	FUS	ERG	FGF2	1	1	0	0	0	0
3'-TF	FUS	ERG	HIST1H4L	1	1	0	0	0	0
3'-TF	FUS	ERG	HMOX1	1	1	0	0	0	0
3'-TF	FUS	ERG	HPGD	1	1	0	0	0	0
3'-TF	FUS	ERG	ICAM1	1	1	0	0	0	0
3'-TF	FUS	ERG	ICAM2	1	1	0	0	0	0
3'-TF	FUS	ERG	ILK	1	1	0	0	0	0
3'-TF	FUS	ERG	KCNN2	1	1	0	0	0	0
3'-TF	FUS	ERG	PIM1	1	1	0	0	0	0
3'-TF	FUS	ERG	SOX4	1	1	0	0	0	0
3'-TF	FUS	ERG	SPP1	1	1	0	0	0	0
3'-TF	FUS	ERG	TDRD1	1	1	0	0	0	0
3'-TF	FUS	ERG	TFF3	1	1	0	0	0	0
3'-TF	FUS	ERG	TMPRSS2	1	1	0	0	0	0
3'-TF	FUS	ERG	VIM	1	1	0	0	0	0
3'-TF	FUS	ERG	VWF	1	1	0	0	0	0
3'-TF	FUS	ERG	WNT11	1	1	0	0	0	0
3'-TF	FUS	ERG	ZEB1	1	1	0	0	0	0
3'-TF	EWSR1	ERG	ADAMTS1	1	0	0	0	0	0
3'-TF	EWSR1	ERG	CDH5	1	0	0	0	0	0
3'-TF	EWSR1	ERG	CRISP3	1	0	0	0	0	0
3'-TF	EWSR1	ERG	CXCL8	1	0	0	0	0	0
3'-TF	EWSR1	ERG	CXCR4	1	0	0	0	0	0
3'-TF	EWSR1	ERG	ENG	1	0	0	0	0	0
3'-TF	EWSR1	ERG	EPB41L3	1	0	0	0	0	0
3'-TF	EWSR1	ERG	EPB41L4B	1	0	0	0	0	0
3'-TF	EWSR1	ERG	ERG	1	0	0	0	0	0
3'-TF	EWSR1	ERG	FGF2	1	0	0	0	0	0
3'-TF	EWSR1	ERG	HIST1H4L	1	0	0	0	0	0
3'-TF	EWSR1	ERG	HMOX1	1	0	0	0	0	0
3'-TF	EWSR1	ERG	HPGD	1	0	0	0	0	0
3'-TF	EWSR1	ERG	ICAM1	1	0	0	0	0	0
3'-TF	EWSR1	ERG	ICAM2	1	0	0	0	0	0
3'-TF	EWSR1	ERG	ILK	1	0	0	0	0	0
3'-TF	EWSR1	ERG	KCNN2	1	0	0	0	0	0
3'-TF	EWSR1	ERG	PIM1	1	0	0	0	0	0
3'-TF	EWSR1	ERG	SOX4	1	0	0	0	0	0
3'-TF	EWSR1	ERG	SPP1	1	0	0	0	0	0
3'-TF	EWSR1	ERG	TDRD1	1	0	0	0	0	0
3'-TF	EWSR1	ERG	TFF3	1	0	0	0	0	0
3'-TF	EWSR1	ERG	TMPRSS2	1	0	0	0	0	0
3'-TF	EWSR1	ERG	VIM	1	0	0	0	0	0
3'-TF	EWSR1	ERG	VWF	1	0	0	0	0	0
3'-TF	EWSR1	ERG	WNT11	1	0	0	0	0	0
3'-TF	EWSR1	ERG	ZEB1	1	0	0	0	0	0
3'-TF	KLK2	ETV1	AR	1	0	0	1	0	1
3'-TF	KLK2	ETV1	CAT	1	0	0	1	0	1
3'-TF	VTI1A	TCF7L2	ABCB1	1	0	0	0	0	0
3'-TF	VTI1A	TCF7L2	ACVRL1	1	0	0	0	0	0
3'-TF	VTI1A	TCF7L2	BIRC5	1	0	0	0	0	0
3'-TF	VTI1A	TCF7L2	CTNNB1	1	0	0	0	0	0
3'-TF	VTI1A	TCF7L2	GATA3	1	0	0	0	0	0
3'-TF	VTI1A	TCF7L2	GLCE	1	0	0	0	0	0
3'-TF	VTI1A	TCF7L2	HECA	1	0	0	0	0	0
3'-TF	VTI1A	TCF7L2	PTGS2	1	0	0	0	0	0
3'-TF	VTI1A	TCF7L2	SNAI2	1	0	0	0	0	0
3'-TF	VTI1A	TCF7L2	STARD7	1	0	0	0	0	0
3'-TF	VTI1A	TCF7L2	STAT3	1	0	0	0	0	0
3'-TF	VTI1A	TCF7L2	WWC1	1	0	0	0	0	0
3'-TF	MYB	NFIB	CDKN1A	1	0	0	0	0	1
3'-TF	MYB	NFIB	MBP	1	0	0	0	0	1
3'-TF	MYB	NFIB	WFDC2	1	0	0	0	0	1
3'-TF	NTRK3	ETV6	BBC3	1	1	1	1	0	0
3'-TF	NTRK3	ETV6	CDKN1A	1	1	1	1	0	0
3'-TF	NTRK3	ETV6	GAS2	1	1	1	1	0	0
3'-TF	NTRK3	ETV6	IGFBP5	1	1	1	1	0	0
3'-TF	NTRK3	ETV6	MAD2L1	1	1	1	1	0	0
3'-TF	EWSR1	ETV4	AGTR1	1	0	0	0	0	0
3'-TF	EWSR1	ETV4	BDKRB1	1	0	0	0	0	0
3'-TF	EWSR1	ETV4	BTS1	1	0	0	0	0	0
3'-TF	EWSR1	ETV4	CCND2	1	0	0	0	0	0
3'-TF	EWSR1	ETV4	CCND3	1	0	0	0	0	0
3'-TF	EWSR1	ETV4	EGLN1	1	0	0	0	0	0
3'-TF	EWSR1	ETV4	ERBB2	1	0	0	0	0	0
3'-TF	EWSR1	ETV4	ETS1	1	0	0	0	0	0
3'-TF	EWSR1	ETV4	GBA	1	0	0	0	0	0
3'-TF	EWSR1	ETV4	MMP1	1	0	0	0	0	0
3'-TF	EWSR1	ETV4	MMP14	1	0	0	0	0	0
3'-TF	EWSR1	ETV4	MMP2	1	0	0	0	0	0
3'-TF	EWSR1	ETV4	MMP7	1	0	0	0	0	0
3'-TF	EWSR1	ETV4	MUC4	1	0	0	0	0	0
3'-TF	EWSR1	ETV4	PLAUR	1	0	0	0	0	0
3'-TF	EWSR1	ETV4	PTGS2	1	0	0	0	0	0
3'-TF	EWSR1	ETV4	SYN2	1	0	0	0	0	0
3'-TF	EWSR1	ETV4	TERT	1	0	0	0	0	0
3'-TF	EWSR1	ETV4	TGFBR2	1	0	0	0	0	0
3'-TF	EWSR1	ETV4	TIMP2	1	0	0	0	0	0
3'-TF	EWSR1	ETV4	TNF	1	0	0	0	0	0
3'-TF	EWSR1	ETV4	VIM	1	0	0	0	0	0
3'-TF	PPARG	PAX8	E2F1	1	1	0	1	0	1
3'-TF	PPARG	PAX8	NCAM1	1	1	0	1	0	1
3'-TF	PPARG	PAX8	SLC3A1	1	1	0	1	0	1
3'-TF	PPARG	PAX8	SLC5A5	1	1	0	1	0	1
3'-TF	PPARG	PAX8	TG	1	1	0	1	0	1
3'-TF	PPARG	PAX8	TP53	1	1	0	1	0	1
3'-TF	PPARG	PAX8	TSHR	1	1	0	1	0	1
3'-TF	PPARG	PAX8	WT1	1	1	0	1	0	1
3'-TF	FUS	ATF1	BCL2	1	1	0	0	0	0
3'-TF	FUS	ATF1	CCNA1	1	1	0	0	0	0
3'-TF	FUS	ATF1	CFTR	1	1	0	0	0	0
3'-TF	FUS	ATF1	CGA	1	1	0	0	0	0
3'-TF	FUS	ATF1	CYP11B1	1	1	0	0	0	0
3'-TF	FUS	ATF1	CYP11B2	1	1	0	0	0	0
3'-TF	FUS	ATF1	ERBB2	1	1	0	0	0	0
3'-TF	FUS	ATF1	FLT1	1	1	0	0	0	0
3'-TF	FUS	ATF1	FTH1	1	1	0	0	0	0
3'-TF	FUS	ATF1	GABPA	1	1	0	0	0	0
3'-TF	FUS	ATF1	IL10	1	1	0	0	0	0
3'-TF	FUS	ATF1	LDHA	1	1	0	0	0	0
3'-TF	FUS	ATF1	MAP1LC3B	1	1	0	0	0	0
3'-TF	FUS	ATF1	MITF	1	1	0	0	0	0
3'-TF	FUS	ATF1	MUC2	1	1	0	0	0	0
3'-TF	FUS	ATF1	NTS	1	1	0	0	0	0
3'-TF	FUS	ATF1	PCSK1	1	1	0	0	0	0
3'-TF	FUS	ATF1	PLAUR	1	1	0	0	0	0
3'-TF	FUS	ATF1	SLC20A1	1	1	0	0	0	0
3'-TF	FUS	ATF1	SLC22A8	1	1	0	0	0	0
3'-TF	FUS	ATF1	TGFB2	1	1	0	0	0	0
3'-TF	FUS	ATF1	TH	1	1	0	0	0	0
3'-TF	FUS	ATF1	TOP2A	1	1	0	0	0	0
3'-TF	FUS	ATF1	USP7	1	1	0	0	0	0
3'-TF	NPM1	RARA	ABCC3	1	1	0	0	1	1
3'-TF	NPM1	RARA	ANXA8	1	1	0	0	1	1
3'-TF	NPM1	RARA	CCNA1	1	1	0	0	1	1
3'-TF	NPM1	RARA	CDKN1A	1	1	0	0	1	1
3'-TF	NPM1	RARA	CRABP1	1	1	0	0	1	1
3'-TF	NPM1	RARA	CRH	1	1	0	0	1	1
3'-TF	NPM1	RARA	CXCR5	1	1	0	0	1	1
3'-TF	NPM1	RARA	CYP1A1	1	1	0	0	1	1
3'-TF	NPM1	RARA	ETS1	1	1	0	0	1	1
3'-TF	NPM1	RARA	FGFBP1	1	1	0	0	1	1
3'-TF	NPM1	RARA	GNRH2	1	1	0	0	1	1
3'-TF	NPM1	RARA	HCK	1	1	0	0	1	1
3'-TF	NPM1	RARA	HNF4A	1	1	0	0	1	1
3'-TF	NPM1	RARA	HSD17B2	1	1	0	0	1	1
3'-TF	NPM1	RARA	ICAM1	1	1	0	0	1	1
3'-TF	NPM1	RARA	MACROD1	1	1	0	0	1	1
3'-TF	NPM1	RARA	MAOB	1	1	0	0	1	1
3'-TF	NPM1	RARA	MUC5AC	1	1	0	0	1	1
3'-TF	NPM1	RARA	NR1I3	1	1	0	0	1	1
3'-TF	NPM1	RARA	PLAU	1	1	0	0	1	1
3'-TF	NPM1	RARA	PRKCA	1	1	0	0	1	1
3'-TF	NPM1	RARA	RARB	1	1	0	0	1	1
3'-TF	NPM1	RARA	RPTOR	1	1	0	0	1	1
3'-TF	NPM1	RARA	SCD	1	1	0	0	1	1
3'-TF	NPM1	RARA	SFTPB	1	1	0	0	1	1
3'-TF	NPM1	RARA	THBD	1	1	0	0	1	1
3'-TF	PAX7	FOXO1	ADIPOR1	1	0	0	0	0	0
3'-TF	PAX7	FOXO1	ANGPT2	1	0	0	0	0	0
3'-TF	PAX7	FOXO1	AR	1	0	0	0	0	0
3'-TF	PAX7	FOXO1	CDKN1B	1	0	0	0	0	0
3'-TF	PAX7	FOXO1	CXCR4	1	0	0	0	0	0
3'-TF	PAX7	FOXO1	EDN1	1	0	0	0	0	0
3'-TF	PAX7	FOXO1	EGR1	1	0	0	0	0	0
3'-TF	PAX7	FOXO1	FABP4	1	0	0	0	0	0
3'-TF	PAX7	FOXO1	FSHB	1	0	0	0	0	0
3'-TF	PAX7	FOXO1	HYOU1	1	0	0	0	0	0
3'-TF	PAX7	FOXO1	IGFBP1	1	0	0	0	0	0
3'-TF	PAX7	FOXO1	IL6	1	0	0	0	0	0
3'-TF	PAX7	FOXO1	IRS2	1	0	0	0	0	0
3'-TF	PAX7	FOXO1	KLF2	1	0	0	0	0	0
3'-TF	PAX7	FOXO1	LHB	1	0	0	0	0	0
3'-TF	PAX7	FOXO1	NEUROG3	1	0	0	0	0	0
3'-TF	PAX7	FOXO1	NKX6-1	1	0	0	0	0	0
3'-TF	PAX7	FOXO1	NLK	1	0	0	0	0	0
3'-TF	PAX7	FOXO1	PDGFA	1	0	0	0	0	0
3'-TF	PAX7	FOXO1	PDGFB	1	0	0	0	0	0
3'-TF	PAX7	FOXO1	PRL	1	0	0	0	0	0
3'-TF	PAX7	FOXO1	RAG1	1	0	0	0	0	0
3'-TF	PAX7	FOXO1	TNFSF10	1	0	0	0	0	0
3'-TF	PAX7	FOXO1	TXNIP	1	0	0	0	0	0
3'-TF	EWSR1	WT1	ABCB1	1	0	0	0	0	0
3'-TF	EWSR1	WT1	ADGRE5	1	0	0	0	0	0
3'-TF	EWSR1	WT1	AMH	1	0	0	0	0	0
3'-TF	EWSR1	WT1	AR	1	0	0	0	0	0
3'-TF	EWSR1	WT1	BCL2	1	0	0	0	0	0
3'-TF	EWSR1	WT1	CAMP	1	0	0	0	0	0
3'-TF	EWSR1	WT1	CCNE1	1	0	0	0	0	0
3'-TF	EWSR1	WT1	CD14	1	0	0	0	0	0
3'-TF	EWSR1	WT1	CDC73	1	0	0	0	0	0
3'-TF	EWSR1	WT1	CDH1	1	0	0	0	0	0
3'-TF	EWSR1	WT1	CDKN1A	1	0	0	0	0	0
3'-TF	EWSR1	WT1	CIAO1	1	0	0	0	0	0
3'-TF	EWSR1	WT1	CKM	1	0	0	0	0	0
3'-TF	EWSR1	WT1	CTCF	1	0	0	0	0	0
3'-TF	EWSR1	WT1	CTGF	1	0	0	0	0	0
3'-TF	EWSR1	WT1	CX3CL1	1	0	0	0	0	0
3'-TF	EWSR1	WT1	CXXC5	1	0	0	0	0	0
3'-TF	EWSR1	WT1	CYP19A1	1	0	0	0	0	0
3'-TF	EWSR1	WT1	DNMT3A	1	0	0	0	0	0
3'-TF	EWSR1	WT1	EGFR	1	0	0	0	0	0
3'-TF	EWSR1	WT1	EREG	1	0	0	0	0	0
3'-TF	EWSR1	WT1	ETS1	1	0	0	0	0	0
3'-TF	EWSR1	WT1	HBEGF	1	0	0	0	0	0
3'-TF	EWSR1	WT1	HOXA10	1	0	0	0	0	0
3'-TF	EWSR1	WT1	IGF1	1	0	0	0	0	0
3'-TF	EWSR1	WT1	IGF1R	1	0	0	0	0	0
3'-TF	EWSR1	WT1	IGF2	1	0	0	0	0	0
3'-TF	EWSR1	WT1	IL2RB	1	0	0	0	0	0
3'-TF	EWSR1	WT1	IRF8	1	0	0	0	0	0
3'-TF	EWSR1	WT1	ITGAX	1	0	0	0	0	0
3'-TF	EWSR1	WT1	JUN	1	0	0	0	0	0
3'-TF	EWSR1	WT1	JUNB	1	0	0	0	0	0
3'-TF	EWSR1	WT1	KLK3	1	0	0	0	0	0
3'-TF	EWSR1	WT1	MYB	1	0	0	0	0	0
3'-TF	EWSR1	WT1	MYC	1	0	0	0	0	0
3'-TF	EWSR1	WT1	MYCN	1	0	0	0	0	0
3'-TF	EWSR1	WT1	NDRG2	1	0	0	0	0	0
3'-TF	EWSR1	WT1	NOV	1	0	0	0	0	0
3'-TF	EWSR1	WT1	NPHS1	1	0	0	0	0	0
3'-TF	EWSR1	WT1	NR5A1	1	0	0	0	0	0
3'-TF	EWSR1	WT1	ODC1	1	0	0	0	0	0
3'-TF	EWSR1	WT1	PAX2	1	0	0	0	0	0
3'-TF	EWSR1	WT1	PDGFA	1	0	0	0	0	0
3'-TF	EWSR1	WT1	PODXL	1	0	0	0	0	0
3'-TF	EWSR1	WT1	SMAD3	1	0	0	0	0	0
3'-TF	EWSR1	WT1	SNAI2	1	0	0	0	0	0
3'-TF	EWSR1	WT1	SRY	1	0	0	0	0	0
3'-TF	EWSR1	WT1	STIM1	1	0	0	0	0	0
3'-TF	EWSR1	WT1	TBXA2R	1	0	0	0	0	0
3'-TF	EWSR1	WT1	TERT	1	0	0	0	0	0
3'-TF	EWSR1	WT1	THBS1	1	0	0	0	0	0
3'-TF	EWSR1	WT1	U2AF2	1	0	0	0	0	0
3'-TF	EWSR1	WT1	UBE2I	1	0	0	0	0	0
3'-TF	EWSR1	WT1	VDR	1	0	0	0	0	0
3'-TF	EWSR1	WT1	VEGFA	1	0	0	0	0	0
3'-TF	EWSR1	WT1	VEGFB	1	0	0	0	0	0
3'-TF	EWSR1	WT1	WTAP	1	0	0	0	0	0
3'-TF	PAX3	NCOA1	CDKN1A	1	0	0	0	0	0
3'-TF	PAX3	NCOA1	EPO	1	0	0	0	0	0
3'-TF	CIC	FOXO4	BCL6	1	1	0	0	0	0
3'-TF	CIC	FOXO4	CREB1	1	1	0	0	0	0
3'-TF	CIC	FOXO4	HIF1A	1	1	0	0	0	0
3'-TF	CIC	FOXO4	PSMD11	1	1	0	0	0	0
3'-TF	CIC	FOXO4	SOD2	1	1	0	0	0	0
3'-TF	CIC	FOXO4	TNFSF10	1	1	0	0	0	0
3'-TF	TCF3	PBX1	HOXB1	1	1	0	0	0	0
3'-TF	TCF3	PBX1	NANOG	1	1	0	0	0	0
3'-TF	TCF3	PBX1	PF4	1	1	0	0	0	0
3'-TF	TCF3	PBX1	SOX3	1	1	0	0	0	0
3'-TF	TCF3	PBX1	VCP	1	1	0	0	0	0
3'-TF	PAX3	FOXO1	ADIPOR1	1	0	0	0	0	0
3'-TF	PAX3	FOXO1	ANGPT2	1	0	0	0	0	0
3'-TF	PAX3	FOXO1	AR	1	0	0	0	0	0
3'-TF	PAX3	FOXO1	CDKN1B	1	0	0	0	0	0
3'-TF	PAX3	FOXO1	CXCR4	1	0	0	0	0	0
3'-TF	PAX3	FOXO1	EDN1	1	0	0	0	0	0
3'-TF	PAX3	FOXO1	EGR1	1	0	0	0	0	0
3'-TF	PAX3	FOXO1	FABP4	1	0	0	0	0	0
3'-TF	PAX3	FOXO1	FSHB	1	0	0	0	0	0
3'-TF	PAX3	FOXO1	HYOU1	1	0	0	0	0	0
3'-TF	PAX3	FOXO1	IGFBP1	1	0	0	0	0	0
3'-TF	PAX3	FOXO1	IL6	1	0	0	0	0	0
3'-TF	PAX3	FOXO1	IRS2	1	0	0	0	0	0
3'-TF	PAX3	FOXO1	KLF2	1	0	0	0	0	0
3'-TF	PAX3	FOXO1	LHB	1	0	0	0	0	0
3'-TF	PAX3	FOXO1	NEUROG3	1	0	0	0	0	0
3'-TF	PAX3	FOXO1	NKX6-1	1	0	0	0	0	0
3'-TF	PAX3	FOXO1	NLK	1	0	0	0	0	0
3'-TF	PAX3	FOXO1	PDGFA	1	0	0	0	0	0
3'-TF	PAX3	FOXO1	PDGFB	1	0	0	0	0	0
3'-TF	PAX3	FOXO1	PRL	1	0	0	0	0	0
3'-TF	PAX3	FOXO1	RAG1	1	0	0	0	0	0
3'-TF	PAX3	FOXO1	TNFSF10	1	0	0	0	0	0
3'-TF	PAX3	FOXO1	TXNIP	1	0	0	0	0	0
3'-TF	DDX5	ETV4	AGTR1	1	0	0	0	0	0
3'-TF	DDX5	ETV4	BDKRB1	1	0	0	0	0	0
3'-TF	DDX5	ETV4	BTS1	1	0	0	0	0	0
3'-TF	DDX5	ETV4	CCND2	1	0	0	0	0	0
3'-TF	DDX5	ETV4	CCND3	1	0	0	0	0	0
3'-TF	DDX5	ETV4	EGLN1	1	0	0	0	0	0
3'-TF	DDX5	ETV4	ERBB2	1	0	0	0	0	0
3'-TF	DDX5	ETV4	ETS1	1	0	0	0	0	0
3'-TF	DDX5	ETV4	GBA	1	0	0	0	0	0
3'-TF	DDX5	ETV4	MMP1	1	0	0	0	0	0
3'-TF	DDX5	ETV4	MMP14	1	0	0	0	0	0
3'-TF	DDX5	ETV4	MMP2	1	0	0	0	0	0
3'-TF	DDX5	ETV4	MMP7	1	0	0	0	0	0
3'-TF	DDX5	ETV4	MUC4	1	0	0	0	0	0
3'-TF	DDX5	ETV4	PLAUR	1	0	0	0	0	0
3'-TF	DDX5	ETV4	PTGS2	1	0	0	0	0	0
3'-TF	DDX5	ETV4	SYN2	1	0	0	0	0	0
3'-TF	DDX5	ETV4	TERT	1	0	0	0	0	0
3'-TF	DDX5	ETV4	TGFBR2	1	0	0	0	0	0
3'-TF	DDX5	ETV4	TIMP2	1	0	0	0	0	0
3'-TF	DDX5	ETV4	TNF	1	0	0	0	0	0
3'-TF	DDX5	ETV4	VIM	1	0	0	0	0	0
3'-TF	NUMA1	RARA	ABCC3	1	0	0	0	0	0
3'-TF	NUMA1	RARA	ANXA8	1	0	0	0	0	0
3'-TF	NUMA1	RARA	CCNA1	1	0	0	0	0	0
3'-TF	NUMA1	RARA	CDKN1A	1	0	0	0	0	0
3'-TF	NUMA1	RARA	CRABP1	1	0	0	0	0	0
3'-TF	NUMA1	RARA	CRH	1	0	0	0	0	0
3'-TF	NUMA1	RARA	CXCR5	1	0	0	0	0	0
3'-TF	NUMA1	RARA	CYP1A1	1	0	0	0	0	0
3'-TF	NUMA1	RARA	ETS1	1	0	0	0	0	0
3'-TF	NUMA1	RARA	FGFBP1	1	0	0	0	0	0
3'-TF	NUMA1	RARA	GNRH2	1	0	0	0	0	0
3'-TF	NUMA1	RARA	HCK	1	0	0	0	0	0
3'-TF	NUMA1	RARA	HNF4A	1	0	0	0	0	0
3'-TF	NUMA1	RARA	HSD17B2	1	0	0	0	0	0
3'-TF	NUMA1	RARA	ICAM1	1	0	0	0	0	0
3'-TF	NUMA1	RARA	MACROD1	1	0	0	0	0	0
3'-TF	NUMA1	RARA	MAOB	1	0	0	0	0	0
3'-TF	NUMA1	RARA	MUC5AC	1	0	0	0	0	0
3'-TF	NUMA1	RARA	NR1I3	1	0	0	0	0	0
3'-TF	NUMA1	RARA	PLAU	1	0	0	0	0	0
3'-TF	NUMA1	RARA	PRKCA	1	0	0	0	0	0
3'-TF	NUMA1	RARA	RARB	1	0	0	0	0	0
3'-TF	NUMA1	RARA	RPTOR	1	0	0	0	0	0
3'-TF	NUMA1	RARA	SCD	1	0	0	0	0	0
3'-TF	NUMA1	RARA	SFTPB	1	0	0	0	0	0
3'-TF	NUMA1	RARA	THBD	1	0	0	0	0	0
3'-TF	PAX5	ETV6	BBC3	1	1	0	0	0	0
3'-TF	PAX5	ETV6	CDKN1A	1	1	0	0	0	0
3'-TF	PAX5	ETV6	GAS2	1	1	0	0	0	0
3'-TF	PAX5	ETV6	IGFBP5	1	1	0	0	0	0
3'-TF	PAX5	ETV6	MAD2L1	1	1	0	0	0	0
3'-TF	NUP98	HOXC13	DSG4	1	1	0	0	0	0
3'-TF	NUP98	HOXC13	SPI1	1	1	0	0	0	0
3'-TF	EWSR1	NFATC2	CD3G	1	0	0	0	0	0
3'-TF	EWSR1	NFATC2	EGR3	1	0	0	0	0	0
3'-TF	EWSR1	NFATC2	ENPP2	1	0	0	0	0	0
3'-TF	EWSR1	NFATC2	FOXP3	1	0	0	0	0	0
3'-TF	EWSR1	NFATC2	IFNG	1	0	0	0	0	0
3'-TF	EWSR1	NFATC2	MDM2	1	0	0	0	0	0
3'-TF	EWSR1	NFATC2	TERT	1	0	0	0	0	0
3'-TF	RAD51B	HMGA2	CDH1	1	0	0	0	0	0
3'-TF	RAD51B	HMGA2	COL11A2	1	0	0	0	0	0
3'-TF	RAD51B	HMGA2	IGF2BP2	1	0	0	0	0	0
3'-TF	RAD51B	HMGA2	POU1F1	1	0	0	0	0	0
3'-TF	RAD51B	HMGA2	SNAI1	1	0	0	0	0	0
3'-TF	FHIT	HMGA2	CDH1	1	1	0	0	0	0
3'-TF	FHIT	HMGA2	COL11A2	1	1	0	0	0	0
3'-TF	FHIT	HMGA2	IGF2BP2	1	1	0	0	0	0
3'-TF	FHIT	HMGA2	POU1F1	1	1	0	0	0	0
3'-TF	FHIT	HMGA2	SNAI1	1	1	0	0	0	0
3'-TF	EWSR1	ZNF444	SCARF1	1	0	0	0	0	0
3'-TF	ACTG1	MITF	ACP5	0	0	0	0	0	0
3'-TF	ACTG1	MITF	BCL2A1	0	0	0	0	0	0
3'-TF	ACTG1	MITF	BEST1	0	0	0	0	0	0
3'-TF	ACTG1	MITF	BIRC7	0	0	0	0	0	0
3'-TF	ACTG1	MITF	CDK2	0	0	0	0	0	0
3'-TF	ACTG1	MITF	CTSK	0	0	0	0	0	0
3'-TF	ACTG1	MITF	DCT	0	0	0	0	0	0
3'-TF	ACTG1	MITF	FOS	0	0	0	0	0	0
3'-TF	ACTG1	MITF	GPNMB	0	0	0	0	0	0
3'-TF	ACTG1	MITF	HERC2	0	0	0	0	0	0
3'-TF	ACTG1	MITF	HIF1A	0	0	0	0	0	0
3'-TF	ACTG1	MITF	HOXB4	0	0	0	0	0	0
3'-TF	ACTG1	MITF	KCNMA1	0	0	0	0	0	0
3'-TF	ACTG1	MITF	KIT	0	0	0	0	0	0
3'-TF	ACTG1	MITF	MC1R	0	0	0	0	0	0
3'-TF	ACTG1	MITF	MET	0	0	0	0	0	0
3'-TF	ACTG1	MITF	MLANA	0	0	0	0	0	0
3'-TF	ACTG1	MITF	OCA2	0	0	0	0	0	0
3'-TF	ACTG1	MITF	PMEL	0	0	0	0	0	0
3'-TF	ACTG1	MITF	PPARGC1A	0	0	0	0	0	0
3'-TF	ACTG1	MITF	PRKCB	0	0	0	0	0	0
3'-TF	ACTG1	MITF	SERPINF1	0	0	0	0	0	0
3'-TF	ACTG1	MITF	TRAP	0	0	0	0	0	0
3'-TF	ACTG1	MITF	TRPM1	0	0	0	0	0	0
3'-TF	ACTG1	MITF	TYR	0	0	0	0	0	0
3'-TF	ACTG1	MITF	TYRP1	0	0	0	0	0	0
3'-TF	KMT2A	FOXO4	BCL6	1	0	0	1	1	0
3'-TF	KMT2A	FOXO4	CREB1	1	0	0	1	1	0
3'-TF	KMT2A	FOXO4	HIF1A	1	0	0	1	1	0
3'-TF	KMT2A	FOXO4	PSMD11	1	0	0	1	1	0
3'-TF	KMT2A	FOXO4	SOD2	1	0	0	1	1	0
3'-TF	KMT2A	FOXO4	TNFSF10	1	0	0	1	1	0
3'-TF	VWA2	TCF7L2	ABCB1	0	0	0	0	0	0
3'-TF	VWA2	TCF7L2	ACVRL1	0	0	0	0	0	0
3'-TF	VWA2	TCF7L2	BIRC5	0	0	0	0	0	0
3'-TF	VWA2	TCF7L2	CTNNB1	0	0	0	0	0	0
3'-TF	VWA2	TCF7L2	GATA3	0	0	0	0	0	0
3'-TF	VWA2	TCF7L2	GLCE	0	0	0	0	0	0
3'-TF	VWA2	TCF7L2	HECA	0	0	0	0	0	0
3'-TF	VWA2	TCF7L2	PTGS2	0	0	0	0	0	0
3'-TF	VWA2	TCF7L2	SNAI2	0	0	0	0	0	0
3'-TF	VWA2	TCF7L2	STARD7	0	0	0	0	0	0
3'-TF	VWA2	TCF7L2	STAT3	0	0	0	0	0	0
3'-TF	VWA2	TCF7L2	WWC1	0	0	0	0	0	0
3'-TF	TCF3	EPAS1	CA9	1	1	0	0	0	0
3'-TF	TCF3	EPAS1	CCR7	1	1	0	0	0	0
3'-TF	TCF3	EPAS1	COL10A1	1	1	0	0	0	0
3'-TF	TCF3	EPAS1	FLT1	1	1	0	0	0	0
3'-TF	TCF3	EPAS1	MMP14	1	1	0	0	0	0
3'-TF	TCF3	EPAS1	MSC	1	1	0	0	0	0
3'-TF	TCF3	EPAS1	PTPRZ1	1	1	0	0	0	0
3'-TF	TCF3	EPAS1	SERPINE1	1	1	0	0	0	0
3'-TF	TCF3	EPAS1	USF2	1	1	0	0	0	0
3'-TF	TCF3	EPAS1	VEGFA	1	1	0	0	0	0
3'-TF	KLK2	ETV4	AGTR1	1	0	0	1	0	0
3'-TF	KLK2	ETV4	BDKRB1	1	0	0	1	0	0
3'-TF	KLK2	ETV4	BTS1	1	0	0	1	0	0
3'-TF	KLK2	ETV4	CCND2	1	0	0	1	0	0
3'-TF	KLK2	ETV4	CCND3	1	0	0	1	0	0
3'-TF	KLK2	ETV4	EGLN1	1	0	0	1	0	0
3'-TF	KLK2	ETV4	ERBB2	1	0	0	1	0	0
3'-TF	KLK2	ETV4	ETS1	1	0	0	1	0	0
3'-TF	KLK2	ETV4	GBA	1	0	0	1	0	0
3'-TF	KLK2	ETV4	MMP1	1	0	0	1	0	0
3'-TF	KLK2	ETV4	MMP14	1	0	0	1	0	0
3'-TF	KLK2	ETV4	MMP2	1	0	0	1	0	0
3'-TF	KLK2	ETV4	MMP7	1	0	0	1	0	0
3'-TF	KLK2	ETV4	MUC4	1	0	0	1	0	0
3'-TF	KLK2	ETV4	PLAUR	1	0	0	1	0	0
3'-TF	KLK2	ETV4	PTGS2	1	0	0	1	0	0
3'-TF	KLK2	ETV4	SYN2	1	0	0	1	0	0
3'-TF	KLK2	ETV4	TERT	1	0	0	1	0	0
3'-TF	KLK2	ETV4	TGFBR2	1	0	0	1	0	0
3'-TF	KLK2	ETV4	TIMP2	1	0	0	1	0	0
3'-TF	KLK2	ETV4	TNF	1	0	0	1	0	0
3'-TF	KLK2	ETV4	VIM	1	0	0	1	0	0
3'-TF	EWSR1	ETV1	AR	1	0	0	0	0	0
3'-TF	EWSR1	ETV1	CAT	1	0	0	0	0	0
3'-TF	EWSR1	SP3	ABCA1	1	0	0	0	0	1
3'-TF	EWSR1	SP3	ACE	1	0	0	0	0	1
3'-TF	EWSR1	SP3	ADGRE5	1	0	0	0	0	1
3'-TF	EWSR1	SP3	AGTR1	1	0	0	0	0	1
3'-TF	EWSR1	SP3	ALOX12	1	0	0	0	0	1
3'-TF	EWSR1	SP3	ALPL	1	0	0	0	0	1
3'-TF	EWSR1	SP3	ATP2A2	1	0	0	0	0	1
3'-TF	EWSR1	SP3	BIRC5	1	0	0	0	0	1
3'-TF	EWSR1	SP3	BPI	1	0	0	0	0	1
3'-TF	EWSR1	SP3	BSG	1	0	0	0	0	1
3'-TF	EWSR1	SP3	BTK	1	0	0	0	0	1
3'-TF	EWSR1	SP3	CA9	1	0	0	0	0	1
3'-TF	EWSR1	SP3	CBS	1	0	0	0	0	1
3'-TF	EWSR1	SP3	CCND1	1	0	0	0	0	1
3'-TF	EWSR1	SP3	CD14	1	0	0	0	0	1
3'-TF	EWSR1	SP3	CD2AP	1	0	0	0	0	1
3'-TF	EWSR1	SP3	CD83	1	0	0	0	0	1
3'-TF	EWSR1	SP3	CDH2	1	0	0	0	0	1
3'-TF	EWSR1	SP3	CDKN1A	1	0	0	0	0	1
3'-TF	EWSR1	SP3	CDKN2A	1	0	0	0	0	1
3'-TF	EWSR1	SP3	CDKN2B	1	0	0	0	0	1
3'-TF	EWSR1	SP3	CENPH	1	0	0	0	0	1
3'-TF	EWSR1	SP3	CETP	1	0	0	0	0	1
3'-TF	EWSR1	SP3	CFTR	1	0	0	0	0	1
3'-TF	EWSR1	SP3	CHRNB4	1	0	0	0	0	1
3'-TF	EWSR1	SP3	CNMD	1	0	0	0	0	1
3'-TF	EWSR1	SP3	COL11A2	1	0	0	0	0	1
3'-TF	EWSR1	SP3	COL1A1	1	0	0	0	0	1
3'-TF	EWSR1	SP3	COL2A1	1	0	0	0	0	1
3'-TF	EWSR1	SP3	CTSB	1	0	0	0	0	1
3'-TF	EWSR1	SP3	CTSL	1	0	0	0	0	1
3'-TF	EWSR1	SP3	CYP17A1	1	0	0	0	0	1
3'-TF	EWSR1	SP3	CYP27A1	1	0	0	0	0	1
3'-TF	EWSR1	SP3	CYP2F1	1	0	0	0	0	1
3'-TF	EWSR1	SP3	CYP3A5	1	0	0	0	0	1
3'-TF	EWSR1	SP3	CYP3A7	1	0	0	0	0	1
3'-TF	EWSR1	SP3	CYP46A1	1	0	0	0	0	1
3'-TF	EWSR1	SP3	DMRT1	1	0	0	0	0	1
3'-TF	EWSR1	SP3	DNASE2	1	0	0	0	0	1
3'-TF	EWSR1	SP3	DNMT3A	1	0	0	0	0	1
3'-TF	EWSR1	SP3	DNMT3B	1	0	0	0	0	1
3'-TF	EWSR1	SP3	EAPP	1	0	0	0	0	1
3'-TF	EWSR1	SP3	ERBB2	1	0	0	0	0	1
3'-TF	EWSR1	SP3	ETF1	1	0	0	0	0	1
3'-TF	EWSR1	SP3	F2R	1	0	0	0	0	1
3'-TF	EWSR1	SP3	FBLN1	1	0	0	0	0	1
3'-TF	EWSR1	SP3	FBP1	1	0	0	0	0	1
3'-TF	EWSR1	SP3	FGFR3	1	0	0	0	0	1
3'-TF	EWSR1	SP3	FOXP3	1	0	0	0	0	1
3'-TF	EWSR1	SP3	GDF5	1	0	0	0	0	1
3'-TF	EWSR1	SP3	GIPR	1	0	0	0	0	1
3'-TF	EWSR1	SP3	HBEGF	1	0	0	0	0	1
3'-TF	EWSR1	SP3	HDAC4	1	0	0	0	0	1
3'-TF	EWSR1	SP3	HGF	1	0	0	0	0	1
3'-TF	EWSR1	SP3	HMGA2	1	0	0	0	0	1
3'-TF	EWSR1	SP3	HOXB7	1	0	0	0	0	1
3'-TF	EWSR1	SP3	HSD17B2	1	0	0	0	0	1
3'-TF	EWSR1	SP3	ID4	1	0	0	0	0	1
3'-TF	EWSR1	SP3	IGFBP1	1	0	0	0	0	1
3'-TF	EWSR1	SP3	IGFBP3	1	0	0	0	0	1
3'-TF	EWSR1	SP3	IGFBP4	1	0	0	0	0	1
3'-TF	EWSR1	SP3	ITGA2	1	0	0	0	0	1
3'-TF	EWSR1	SP3	ITGAD	1	0	0	0	0	1
3'-TF	EWSR1	SP3	ITGAV	1	0	0	0	0	1
3'-TF	EWSR1	SP3	KDR	1	0	0	0	0	1
3'-TF	EWSR1	SP3	KLK3	1	0	0	0	0	1
3'-TF	EWSR1	SP3	LAMA1	1	0	0	0	0	1
3'-TF	EWSR1	SP3	LCAT	1	0	0	0	0	1
3'-TF	EWSR1	SP3	LOR	1	0	0	0	0	1
3'-TF	EWSR1	SP3	LPL	1	0	0	0	0	1
3'-TF	EWSR1	SP3	LTC4S	1	0	0	0	0	1
3'-TF	EWSR1	SP3	MAOB	1	0	0	0	0	1
3'-TF	EWSR1	SP3	MAT2A	1	0	0	0	0	1
3'-TF	EWSR1	SP3	MICB	1	0	0	0	0	1
3'-TF	EWSR1	SP3	MMP2	1	0	0	0	0	1
3'-TF	EWSR1	SP3	MSH6	1	0	0	0	0	1
3'-TF	EWSR1	SP3	MUC2	1	0	0	0	0	1
3'-TF	EWSR1	SP3	MUC4	1	0	0	0	0	1
3'-TF	EWSR1	SP3	MUC6	1	0	0	0	0	1
3'-TF	EWSR1	SP3	MYCN	1	0	0	0	0	1
3'-TF	EWSR1	SP3	NFKB1	1	0	0	0	0	1
3'-TF	EWSR1	SP3	NKX2-1	1	0	0	0	0	1
3'-TF	EWSR1	SP3	NOS3	1	0	0	0	0	1
3'-TF	EWSR1	SP3	NOX4	1	0	0	0	0	1
3'-TF	EWSR1	SP3	OPRM1	1	0	0	0	0	1
3'-TF	EWSR1	SP3	PADI1	1	0	0	0	0	1
3'-TF	EWSR1	SP3	PADI3	1	0	0	0	0	1
3'-TF	EWSR1	SP3	PLAT	1	0	0	0	0	1
3'-TF	EWSR1	SP3	PLAUR	1	0	0	0	0	1
3'-TF	EWSR1	SP3	RASSF1	1	0	0	0	0	1
3'-TF	EWSR1	SP3	RECK	1	0	0	0	0	1
3'-TF	EWSR1	SP3	RELA	1	0	0	0	0	1
3'-TF	EWSR1	SP3	RORA	1	0	0	0	0	1
3'-TF	EWSR1	SP3	SCT	1	0	0	0	0	1
3'-TF	EWSR1	SP3	SCTR	1	0	0	0	0	1
3'-TF	EWSR1	SP3	SLC19A3	1	0	0	0	0	1
3'-TF	EWSR1	SP3	SLC1A3	1	0	0	0	0	1
3'-TF	EWSR1	SP3	SLC9A2	1	0	0	0	0	1
3'-TF	EWSR1	SP3	SOCS3	1	0	0	0	0	1
3'-TF	EWSR1	SP3	SOX18	1	0	0	0	0	1
3'-TF	EWSR1	SP3	TCN2	1	0	0	0	0	1
3'-TF	EWSR1	SP3	TFF1	1	0	0	0	0	1
3'-TF	EWSR1	SP3	TFF2	1	0	0	0	0	1
3'-TF	EWSR1	SP3	TGM4	1	0	0	0	0	1
3'-TF	EWSR1	SP3	TIMP1	1	0	0	0	0	1
3'-TF	EWSR1	SP3	TIMP2	1	0	0	0	0	1
3'-TF	EWSR1	SP3	TPMT	1	0	0	0	0	1
3'-TF	EWSR1	SP3	TRA	1	0	0	0	0	1
3'-TF	EWSR1	SP3	TYMP	1	0	0	0	0	1
3'-TF	EWSR1	SP3	UBC	1	0	0	0	0	1
3'-TF	EWSR1	SP3	UTRN	1	0	0	0	0	1
3'-TF	EWSR1	SP3	VEGFA	1	0	0	0	0	1
3'-TF	EWSR1	SP3	YY1	1	0	0	0	0	1
3'-TF	PAX3	NCOA2	AR	1	0	0	0	0	0
3'-TF	HEY1	NCOA2	AR	1	0	0	0	0	0
3'-TF	ACSL5	ETV6	BBC3	0	0	0	0	0	0
3'-TF	ACSL5	ETV6	CDKN1A	0	0	0	0	0	0
3'-TF	ACSL5	ETV6	GAS2	0	0	0	0	0	0
3'-TF	ACSL5	ETV6	IGFBP5	0	0	0	0	0	0
3'-TF	ACSL5	ETV6	MAD2L1	0	0	0	0	0	0
3'-TF	HMGA2	NFIB	CDKN1A	1	0	0	0	0	1
3'-TF	HMGA2	NFIB	MBP	1	0	0	0	0	1
3'-TF	HMGA2	NFIB	WFDC2	1	0	0	0	0	1
3'-TF	JAK2	ETV6	BBC3	1	0	1	1	1	0
3'-TF	JAK2	ETV6	CDKN1A	1	0	1	1	1	0
3'-TF	JAK2	ETV6	GAS2	1	0	1	1	1	0
3'-TF	JAK2	ETV6	IGFBP5	1	0	1	1	1	0
3'-TF	JAK2	ETV6	MAD2L1	1	0	1	1	1	0
3'-TF	CLTC	TFEB	TYR	1	0	0	0	0	1
3'-TF	CLTC	TFEB	TYRP1	1	0	0	0	0	1
3'-TF	JAK2	PAX5	BAX	1	0	1	1	1	1
3'-TF	JAK2	PAX5	BCL2	1	0	1	1	1	1
3'-TF	JAK2	PAX5	BLK	1	0	1	1	1	1
3'-TF	JAK2	PAX5	CCND1	1	0	1	1	1	1
3'-TF	JAK2	PAX5	CD19	1	0	1	1	1	1
3'-TF	JAK2	PAX5	CD79A	1	0	1	1	1	1
3'-TF	JAK2	PAX5	CDKN1A	1	0	1	1	1	1
3'-TF	JAK2	PAX5	FCER2	1	0	1	1	1	1
3'-TF	JAK2	PAX5	FHL2	1	0	1	1	1	1
3'-TF	JAK2	PAX5	LEF1	1	0	1	1	1	1
3'-TF	JAK2	PAX5	MET	1	0	1	1	1	1
3'-TF	JAK2	PAX5	MMP1	1	0	1	1	1	1
3'-TF	JAK2	PAX5	MYCN	1	0	1	1	1	1
3'-TF	JAK2	PAX5	PRDM1	1	0	1	1	1	1
3'-TF	JAK2	PAX5	PRKCE	1	0	1	1	1	1
3'-TF	JAK2	PAX5	RAG2	1	0	1	1	1	1
3'-TF	JAK2	PAX5	RB1	1	0	1	1	1	1
3'-TF	JAK2	PAX5	TERT	1	0	1	1	1	1
3'-TF	JAK2	PAX5	TIMP1	1	0	1	1	1	1
3'-TF	JAK2	PAX5	TP53	1	0	1	1	1	1
3'-TF	JAK2	PAX5	XBP1	1	0	1	1	1	1
