## Supplemental Table 3 for "Computational design of DNA binding domain-retained fusion proteins and virtual screening against FDA-approved drugs"

### Sheet: Sheet1
Supplementary Table S3. Top 10 FDA-approved drugs interacting with TF fusion proteins based on different active sites. (A) Top 10 FDA-approved drugs interacting with 5 TF fusion proteins based on the predicted active sites by the SiteMap based on the whole 3D fusion protein structure. (B) Top 10 FDA-approved drugs interacting with 5 TF fusion proteins based on the biological active sites (DNA bin…
A.
Fusion gene name	ZINC ID	Drug name	Docking score	listed in B
TMPRSS2_ERG	ZINC000256097213	Hydroxyethyl cellulose	-7.41596	0
	ZINC000003914596	Saquinavir	-7.27059	1
	ZINC000003964325	Sunitinib	-7.15136	0
	ZINC000019632917	Chlordiazepoxide	-7.0919	2
	ZINC000022448696	Indinavir	-7.02151	0
	ZINC000096006020	Hydroxyethyl cellulose	-6.83959	0
	ZINC000026985532	Sqv	-6.82026	0
	ZINC000000018635	Frovatriptan	-6.78773	0
	ZINC000029416466	Sqv	-6.57731	0
	ZINC000150338698	Capastat	-6.56428	0
KMT2A_AFF1	ZINC000085537017	Cangrelor	-6.87394	0
	ZINC000000009073	Apomorphine	-6.42771	0
	ZINC000003830944	.	-6.33875	0
	ZINC000019632917	Chlordiazepoxide	-6.31649	2
	ZINC000001481833	Varenicline	-6.12299	0
	ZINC000001690604	Hydroxyamphetamine	-6.07827	0
	ZINC000000008492	Oxyquinoline	-6.02985	0
	ZINC000008035395	Ioversol	-5.97276	0
	ZINC000000057624	Norepinephrine	-5.95134	1
	ZINC000030726187	Mitomycin	-5.94964	0
RUNX1_RUNX1T1	ZINC000019632917	Chlordiazepoxide	-5.87528	2
	ZINC000000007782	Rufinamide	-5.44364	1
	ZINC000000388462	Phenylacetic acid	-5.44216	0
	ZINC000000001132	Chloroxylenol	-5.41991	0
	ZINC000100070937	Fluciclovine (18F)	-5.40477	0
	ZINC000000083315	Tryptophan	-5.35234	0
	ZINC000000901791	Oxyproline	-5.31349	0
	ZINC000100071256	Tranexamic acid	-5.19933	0
	ZINC000100007011	Lysteda	-5.1617	0
	ZINC000000897232	Methyclothiazid	-5.11782	0
PML_RARA	ZINC000000121541	Mebendazole	-10.0812	0
	ZINC000000018635	Frovatriptan	-9.74405	0
	ZINC000001530977	Naftifine	-9.73229	0
	ZINC000001550499	Cinacalcet	-9.73072	0
	ZINC000007997897	Naftifine	-9.68344	0
	ZINC000000537822	Haloperidol	-9.43533	0
	ZINC000003875392	Tbz	-9.2642	0
	ZINC000000007782	Rufinamide	-9.23533	0
	ZINC000000136138	Oxybenzone	-9.16462	0
	ZINC000000025958	Rucaparib	-9.14073	0
EWSR1_FLI1	ZINC000000057255	Chlorthalidone	-6.32885	0
	ZINC000000004319	Dilevalol	-6.18867	0
	ZINC000004468778	Cefixime	-6.11079	0
	ZINC000000403010	Saquinavir	-6.02778	0
	ZINC000008855117	Inosine	-6.00097	0
	ZINC000003927198	Cefdinir	-5.99374	0
	ZINC000001482184	Temozolomide	-5.97627	0
	ZINC000000020230	Salbutamol	-5.93748	0
	ZINC000000002101	Sulfanilamide	-5.87347	0
	ZINC000003874185	Mefloquine	-5.87077	0
	(for comparison)	TK216	-4.04811	0
B.
Fusion gene name	ZINC ID	Drug name	Docking score
TMPRSS2_ERG	ZINC000000056653	Isoprenaline	-5.91515
	ZINC000019632917	Chlordiazepoxide	-5.73403
	ZINC000000002101	Sulfanilamide	-5.50474
	ZINC000000034157	Levonordefrin	-5.48958
	ZINC000001530713	Valaciclovir	-5.4624
	ZINC000001547851	Etiracetam	-5.3577
	ZINC000000895154	Sapropterin	-5.3359
	ZINC000000057624	Norepinephrine	-5.19639
	ZINC000001481815	Deferasirox	-5.17084
	ZINC000000000746	Terbutaline	-5.15658
KMT2A_AFF1	ZINC000006827695	Pyrophosphoric acid	-4.77396
	ZINC000100071256	Tranexamic acid	-4.72432
	ZINC000003830813	Etidronic acid	-4.71798
	ZINC000003812862	Pamidronic acid	-4.69035
	ZINC000003801919	Alendronic acid	-4.6455
	ZINC000008101109	Foscarnet	-4.6217
	ZINC000003803652	Zoledronic acid	-4.53567
	ZINC000008015016	Medronic acid	-4.50534
	ZINC000003812865	Olsalazine	-4.40491
	ZINC000100007011	Lysteda	-4.34921
RUNX1_RUNX1T1	ZINC000003830635	Deferoxamine	-5.20059
	ZINC000000538312	Risperidone	-5.11317
	ZINC000001493878	Sorafenib	-5.0712
	ZINC000004214700	Paliperidone	-5.04447
	ZINC000003914596	Saquinavir	-5.02423
	ZINC000000897256	Formoterol	-4.97455
	ZINC000060183170	Paromomycin	-4.9328
	ZINC000003978005	Dihydroergotamine	-4.92202
	ZINC000096006023	-	-4.75634
	ZINC000000057146	-	-4.75558
PML_RARA	ZINC000019632917	Chlordiazepoxide	-7.11866
	ZINC000000007782	Rufinamide	-6.58534
	ZINC000003938704	Doxorubicin	-6.48891
	ZINC000000001979	Primidone	-6.29723
	ZINC000000034157	Levonordefrin	-6.23651
	ZINC000000057255	Chlorthalidone	-6.227
	ZINC000000002273	Orciprenaline	-6.13128
	ZINC000000896731	Zileuton	-6.10059
	ZINC000000057624	Norepinephrine	-6.06423
	ZINC000016929327	Decitabine	-6.00405
EWSR1_FLI1	ZINC000028973441	Clorazepate	-4.3884
	ZINC000005179119	Sulfacetamide	-4.34518
	ZINC000000001979	Primidone	-4.3006
	ZINC000003831139	Modafinil	-4.13408
	ZINC000242648948	Almasilate	-3.88488
	ZINC000000000575	Oxazepam	-3.80217
	ZINC000000011012	Ketorolac	-3.79867
	ZINC000019632917	Chlordiazepoxide	-3.67947
	ZINC000000000431	Ativan	-3.66819
	ZINC000000895103	Threonine	-3.60704
C.
Fusion Protein	ZINC ID	Drug name	Docking score of interaction with the SiteMap predicted active sites	Docking score of interaction with the known DNA binding
TMPRSS2-ERG	ZINC000003964325	Sunitinib	-7.15136	-2.24803
KMT2A-AFF1	ZINC000030726187	Mitomycin	-5.94964	-2.60335
RUNX1-RUNX1T1	ZINC000001997125	Pomalidomide	-4.65774	-4.30993
PML-RARA	ZINC000000025958	Rucaparib	-9.14073	-3.77044
EWSR1-FLI1	ZINC000003874185	Mefloquine	-5.87077	No Interaction
